# A pathway to produce non-coding piRNAs from endogenous protein-coding regions supports Drosophila spermatogenesis

**DOI:** 10.1101/2022.10.02.510544

**Authors:** Taichiro Iki, Shinichi Kawaguchi, Toshie Kai

**Author notes:** Correspondence Lead contact: Taichiro Iki.

## Abstract

PIWI-interacting (pi)RNA pathways control transposable elements (TEs) and endogenous genes in animal gonads, playing important roles in gamete formation. Here, we report a mechanism by which <u>endo</u>genous protein-coding regions, that normally provide their sequences for translation, serve as origins of non-coding piRNA biogenesis in *Drosophila melanogaster* testes. The products, namely endo-piRNAs, formed silencing complexes with Aubergine (Aub) in germ cells. Proximity proteome combined to functional analyses revealed a testis-specialized chaperone, Cyclophilin 40 (Cyp40), selectively increases endo-piRNA occupancy inside Aub-RISCs aside from other TE-related piRNAs. Moreover, Argonaute 2 (Ago2) activities were found critical for endo-piRNA production. We provide evidence that Ago2-bound short interfering (si)RNAs and micro(mi)RNAs specify precursors and direct endo-piRNA biogenesis. Consistently, Aub and Ago2 cooperate in spermatid differentiation and regulate endogenous genes via endo-piRNA-directed mRNA cleavage. Collectively, our data highlight that Drosophila testes employ a unique strategy to expand the diversity of germline piRNAs supporting late spermatogenesis.

**Headlines:**

- Endogenous protein-coding regions derive non-coding endo-piRNAs
- endo-piRNA and TE-piRNA are produced via distinct mechanisms
- siRNA and miRNA activities direct secondary piRNA biogenesis
- endo-piRNA pathway controls chromatin and sperm formation
