## Supplementary material for "A pathway to produce non-coding piRNAs from endogenous protein-coding regions supports Drosophila spermatogenesis": Table S2

### Sheet: V1_1
10nt complementary overlap search (no mismatch V1_1) Trigger: representative hp-derived siRNA and dme-miRNAs in miRbase
Filter 1: Piaring piRNA >10 counts in both cyp40+/- and yw Aub-IP data
Filter 2: In the case of miRNAs, >100 RPM in testis Ago2-IP data, Ago1 RPM < Ago2 RPM						(Iki et al., 2020)
Name	Size	Sequence 5'-3'	Number of paired piRNAs bound to Aub (cyp40+/-)	Number of paired piRNAs bound to Aub (y w)	Gene producing piRNA pairs	Ago1-IP testis (mean RPM cyp40+/- 2rep)	Ago2-IP testis (mean RPM cyp40+/- 3rep)	Note
hp-CG18854-1	21	CGGGAAACUAUGGAUCAAAUG	0	0		192.86	284940
hp-CG18854-3	22	UCGGUCGACCACGUACCUUGGC	0	0		173.817	3412.96
hp-CG18854-4	22	UGAUCUUGAACAUUUCGCCCUC	3	2		873.539	22388.8
hp-CG18854-6.2	23	UUAGUCAAUUCGCGCAGCUCCUU	0	2		31.0171	493.338
hp-CG18854-8	22	CCAAGAUAUGUGGUCGACCGAC	2	0		186.373	1835.02
hp-CG18854-9	23	UGAUGAUUCCCGGGAUUCAAGCA	0	0		213.596	503.036
hp-CG18854-10	24	UGAAUAAGAUUCUUGAAGCCAGGA	0	0		92.4449	174.88
hp-CG18854-11	21	GUGGAUUCGGAUGAUAAUGCU	0	0		25.672	3162.96
hp-CG18854-12	21	AUGCUAAUGACUCCGAUGUGG	0	0		19.0233	4355.63
hp-CG18854-13	21	UGGCAAAAAAUCCUUGUAGUG	0	0		92.0866	643.953
hp-CG18854-14	21	CGGAUGAUAAUGCUAAUGACU	1	2		10.3257	832.875
hp-CG18854-18	22	UCAUCCGAAUCCUCUACAACGA	0	3		0	2543.73
hp-CG18854-20	22	UUAGUCAAUUCGCGCAGCUCCU	0	2		11.3039	284.344
hp-CG18854-21	23	CUUGGCUCUCAGGAAUCAUCCUU	0	1		214.961	49.3991
hp-CG18854-22	22	AGAUUCUUGCUUGGCUCUCAGG	6	0		20.3009	2291.02
hp-CG18854-24	23	UUUCCAUCUGAUCUUGAACAUUU	1	4		828.796	6339.65
hp-CG18854-26	22	CAAUCCUGGCCUUGACGAUCUU	1	2		141.375	956.555
hpRNA-CG4068-1-2015-4068B	22	UUGACUCCAACAAGUUCGCUCC	3	0		596.882	8129.54	polQ/mus308 is target
hpRNA-CG4068-2	22	CGGUAGCCUGUAGUUUGACUCC	0	0		15.0202	2848.85
hpRNA-CG4068-3	23	ACUUCCGCUGGCUUUGAUUUUCC	0	0		55006.9	103362
hpRNA-CG4068D	22	AAAUCUUAACCGCCGGAAGUCA	0	0		6537.42	1368.85
hpRNA1-A5P-2015	22	AUUGUAUAAAUCGUUUCCCUGA	174	94	ATPsynbeta	6.38924	1700.39
hpRNA1-A3P	22	AGGGAACGAUUUAUACAAUGAG	1	0		33.3142	1839.57
hpRNA1-B5P	22	CAGGUGCCUUCACCGACUCCCG	0	0		0	0
hpRNA1-B3P	22	GGUGUCGGAGAAGCCACCAGUC	0	0		0	20.1095
hp-miR997-A5-2015	21	CCCAAACUCGAAGGAGUUUCA	0	0		0	51.2173
hp-miR997-B5	22	CUCUUUCAAUGAAUUUAGUAUG	1	4		0	0
hp-miR997-A3	21	AAACUCAUUCGAUUUUGAUCA	0	0		0	0
hp-miR997-B3	24	UACUAACGACAUUGGAUGCUUGGA	0	0		14.1079	0
hp-miR997-A3-2	22	AAGCUCAUUCGAUUUUGAAUAU	0	0		0	11.834
hp-pncr009-1-2015	22	UUACCACGGCAGCGAGAGCAGA	0	0		87.3045	33.4871
hp-pncr009-2	21	GAGUUGGCCAAACGCGAAGGG	0	6		1.34278	2213.05
hp-pncr009-3	22	CAACGGAAGCAAUCUCAGAAGC	3	0		0	380.265
hp-pncr009-6	21	UCGUAGUAGCUGGUCUCUCUC	3	0		52.5037	222.581
hp-pncr009-7	22	UCCUCGCCUUUGGCUUACUCCG	0	1		112.713	1020.96
hp-pncr009-8	22	UGGCGGUCACAGGUGGAGUGGG	0	0		12.0093	785.878
hp-CR32205-1	23	UAGGCCAGAGGAGCAGAGUAAGC	0	0		0	1340.51
hp-CR32205-3	21	UCACAACUGGAGCGGGAGCAG	4	2		0	1120.37
hp-CR32205-6	21	GAGUUGGCCAAACGCGAAGGG	0	6		1.56436	2213.1
hp-CR32205-8	22	CCAUCGUCUCCUGCUCUGCUGC	10	6		1082.05	4522.39
hp-CR32205-9	24	UCCGGUCUGACUGUCGUGGUAGCU	2	0		310.681	1539.6
hp-CR32205-10	21	CCUCGCCUUUGGCUUACUCCG	4	0		79.5563	1019.73
hp-CR32205-11-2015	21	UAACCUGGCUACUGGUGGCGG	0	0		0	0
hp-CR32207-1	22	UCCUCGCCUUUGGCUUACUCCG	0	1		112.935	1021.08
hp-CR32207-2-2015	21	GAGUUGGCCAAACGCGAAGGG	0	6		1.27757	2212.84
hp-CR32207-3	21	UCACAACUGGAGCGGGAGCAG	4	2		0	1120.28
hp-CR32207-4	22	CCAUCGUCUCCUGCUCUGCUGC	10	6		1082.05	4521.81
hp-CR32207-5	21	CCUCGCCUUUGGCCUACUCCG	4	0		13.2069	592.83
miR-1-3p	22	UGGAAUGUAAAGAAGUAUGGAG	0	2		75220.1	5909.06
miR-1-5p	22	CCAUGCUUCCUUGCAUUCAAUA	0	0		0	0
miR-2a-1-5p	22	CUCUCAAAGUGGUUGUGAAAUG	1	0		19.4153	63.9892
miR-2a-3p	24	UAUCACAGCCAGCUUUGAUGAGCU	1	0		403.579	0
miR-2a-2-5p	23	CCUCAUCAAGUGGUUGUGAUAUG	0	0		0	149.785
miR-2b-1-5p	23	GUCUUCAAAGUGGCAGUGACAUG	0	0		0	0
miR-2b-3p	23	UAUCACAGCCAGCUUUGAGGAGC	1	0		564.577	0
miR-2b-2-5p	23	UUCUUCAAAGUGGUUGUGAAAUG	2	1		186.08	322.38
miR-3-5p	22	GGAUGCAUCUUGUGCAGUUAUG	0	0		0	0
miR-3-3p	22	UCACUGGGCAAAGUGUGUCUCA	1	0		0	0
miR-4-5p	24	CUUUGGUCGUCCAGCCUUAGGUGA	0	1		0	0
miR-4-3p	21	AUAAAGCUAGACAACCAUUGA	0	0		0	0
miR-5-5p	23	AAAGGAACGAUCGUUGUGAUAUG	1	0		35.8547	0
miR-5-3p	23	UAUCACAGUGAUUUUCCUUUAUA	1	4		0	0
miR-6-1-5p	22	AGGGAAUAGUUGCUGUGCUGUA	0	0		0	0
miR-6-3p	22	UAUCACAGUGGCUGUUCUUUUU	1	4		197.426	0
miR-6-2-5p	23	AGGGAACUUCUGCUGCUGAUAUA	0	0		0	0
miR-6-3-5p	23	AGGGAACGGUUGCUGAUGAUGUA	0	0		0	0
miR-7-5p	23	UGGAAGACUAGUGAUUUUGUUGU	0	0		93898.4	707.088
miR-7-3p	22	CAAUAAAUCCCUUGUCUUCUUA	2	4		0	0
miR-8-5p	22	CAUCUUACCGGGCAGCAUUAGA	0	0		2163.49	2394.07
miR-8-3p	23	UAAUACUGUCAGGUAAAGAUGUC	1	0		19141.5	543.062
miR-9a-5p	23	UCUUUGGUUAUCUAGCUGUAUGA	6	2		1895.41	62.9514
miR-9a-3p	22	UAAAGCUAGCUUACCGAAGUUA	0	0		0	0
miR-10-5p	22	ACCCUGUAGAUCCGAAUUUGUU	0	1		5999.26	109.133
miR-10-3p	23	CAAAUUCGGUUCUAGAGAGGUUU	1	4		8285.44	1467.81
miR-11-5p	22	CAAGAACUUUCUCUGUGACCCG	3	0		163.952	11.0783
miR-11-3p	21	CAUCACAGUCUGAGUUCUUGC	0	3		4314.81	90.5507
miR-12-5p	23	UGAGUAUUACAUCAGGUACUGGU	0	0		480.001	15.628
miR-12-3p	22	CAGUACUUAUGUCAUACUACGC	1	1		0	0
miR-13a-5p	22	CUCCUCAAAGGGUUGUGAAAUG	2	2		0	0
miR-13a-3p	23	UAUCACAGCCAUUUUGAUGAGUU	1	0		0	0
miR-13b-1-5p	25	UCGUUAAAAUGUUUGUGAACUUAUG	0	1		0	0
miR-13b-3p	22	UAUCACAGCCAUUUUGACGAGU	1	0		218.222	0
miR-13b-2-5p	24	GCGUCAAAAUGACUGUGAGCUAUG	0	6		0	9.54701
miR-14-5p	22	GGGAGCGAGACGGGGACUCACU	1	0		407.274	1369.32
miR-14-3p	22	UCAGUCUUUUUCUCUCUCCUAU	13	18		26355.3	291.162
miR-263a-5p	24	AAUGGCACUGGAAGAAUUCACGGG	1	0		16214.2	7945.46
miR-263a-3p	22	CGUGAUCUCUUAGUGGCAUCUA	3	1		7.09324	0
miR-184-5p	22	CCUUAUCAUUCUCUCGCCCCGU	2	0		0	85.7703
miR-184-3p	22	UGGACGGAGAACUGAUAAGGGC	0	0		18307.8	5385.13
miR-274-5p	23	UUUGUGACCGACACUAACGGGUA	0	0		147.712	0
miR-274-3p	23	CUCGUUUUUGCGAUCACAAAUUA	2	0		0	0
miR-275-5p	23	CGCGCUAAUCAGUGACCGGGGCU	0	0		372.331	124.798
miR-275-3p	23	UCAGGUACCUGAAGUAGCGCGCG	0	0		46689.6	220.826
miR-92a-5p	22	AGGACGGGAAGGUGUCAACGUU	25	23	ctp	35.9689	8744.64
miR-92a-3p	22	CAUUGCACUUGUCCCGGCCUAU	0	0		909.45	60.593
miR-219-5p	21	UGAUUGUCCAAACGCAAUUCU	16	6		0	0
miR-219-3p	22	AGGGUUGCGACUGGGCAUCGCG	0	0		0	0
miR-276a-5p	23	CAGCGAGGUAUAGAGUUCCUACG	8	4		0	39.6953
miR-276a-3p	22	UAGGAACUUCAUACCGUGCUCU	1	1		26323	609.562
miR-277-5p	21	CGUGUCAGGAGUGCAUUUGCA	0	0		49.0784	12.5788
miR-277-3p	23	UAAAUGCACUAUCUGGUACGACA	0	2		881.925	565.14
miR-278-5p	23	CCGGAUGAUGGUUCACAACGACC	11	25	ncoa6	364.464	574.456
miR-278-3p	22	UCGGUGGGACUUUCGUCCGUUU	0	0		3665.44	108.247
miR-133-5p	23	AGCUGGUUGACAUCGGGUCAGAU	0	3		0	0
miR-133-3p	22	UUGGUCCCCUUCAACCAGCUGU	0	0		7.73062	0
miR-279-5p	26	AGUGGGUGGGGGUCCAGUGUUUCACA	4	1		0	0
miR-279-3p	22	UGACUAGAUCCACACUCAUUAA	6	2		9850.97	213.079
miR-33-5p	21	GUGCAUUGUAGUCGCAUUGUC	0	1		418.336	221.969
miR-33-3p	22	CAAUACAACUUCAGUGCAAGCU	6	1		0	7.36697
miR-280-5p	27	UGUAUUUACGUUGCAUAUGAAAUGAUA	0	0		0	0
miR-281-1-5p	23	AAAGAGAGCUGUCCGUCGACAGU	0	0		0	0
miR-281-3p	23	UGUCAUGGAAUUGCUCUCUUUGU	4	1		58.9427	0
miR-282-5p	24	UAGCCUCUACUAGGCUUUGUCUGU	0	0		13.7426	0
miR-282-3p	22	ACAUAGCCUAUAAGAGGUUAGG	4	1		0	0
miR-283-5p	24	AAAUAUCAGCUGGUAAUUCUGGGA	4	4		2368.43	232.411
miR-283-3p	22	CGGAAUUUCAGUUGGUAUCGAC	19	5		19.648	5.00777
miR-284-5p	26	CCUGGAAUUAAGUUGACUGUGUAGCC	0	1		127.843	5352.61
miR-284-3p	21	GUCAGCAACUUGAUUCCAGCA	0	0		6.54491	0
miR-281-2-5p	22	AAGAGAGCUAUCCGUCGACAGU	0	1		23.8867	0
miR-34-5p	24	UGGCAGUGUGGUUAGCUGGUUGUG	1	2		7576.87	552.194
miR-34-3p	23	CAGCCACUAUCUUCACUGCCGCC	4	3		146.319	2.59949
miR-124-5p	23	GGUAUCCACUGUAGGCCUAUAUG	0	0		0	0
miR-124-3p	23	UAAGGCACGCGGUGAAUGCCAAG	0	0		0	0
miR-79-5p	23	GCUUUGGCGCUUUAGCUGUAUGA	0	0		0	0
miR-79-3p	22	UAAAGCUAGAUUACCAAAGCAU	1	0		0	0
miR-276b-5p	23	CAGCGAGGUAUAGAGUUCCUACG	8	4		0	39.7958
miR-276b-3p	22	UAGGAACUUAAUACCGUGCUCU	0	0		235.247	0
miR-210-5p	23	AGCUGCUGGCCACUGCACAAGAU	0	1		0	0
miR-210-3p	23	CUUGUGCGUGUGACAGCGGCUAU	6	3		0	0
miR-285-5p	23	ACUGAGAUCGAUUGGUGCAUAGA	1	0		0	0
miR-285-3p	22	UAGCACCAUUCGAAAUCAGUGC	0	0		0	0
miR-100-5p	22	AACCCGUAAAUCCGAACUUGUG	2	0		2630.87	155.107
miR-100-3p	22	CAAGACCGGCAUUAUGGGAGUC	4	2		0	20.4135
miR-92b-5p	23	AGGCCGUGCCCAGUGCUUAUUUG	0	0		0	0
miR-92b-3p	22	AAUUGCACUAGUCCCGGCCUGC	4	2		2309.03	459.816
miR-286-5p	22	GGCGAAUGUCGGUAUGGUCUCU	3	0		0	0
miR-286-3p	23	UGACUAGACCGAACACUCGUGCU	0	0		17.6153	0
miR-287-3p	21	UGUGUUGAAAAUCGUUUGCAC	1	0		0	0
miR-87-5p	22	UCGCGCCUGUAUCUUGCUGAAC	3	0		0	0
miR-87-3p	24	UUGAGCAAAAUUUCAGGUGUGUGA	7	8		0	0
miR-263b-5p	21	CUUGGCACUGGGAGAAUUCAC	6	15		52.5346	14.7442
miR-263b-3p	22	GUGGUUCUGCGGGUGCCAAAAC	4	2		0	0
miR-288-3p	23	UUUCAUGUCGAUUUCAUUUCAUG	1	0		0	0
miR-289-5p	26	UAAAUAUUUAAGUGGAGCCUGCGACU	14	3		0	0
bantam-5p	23	CCGGUUUUCGAUUUGGUUUGACU	0	0		350.425	999.761
bantam-3p	23	UGAGAUCAUUUUGAAAGCUGAUU	3	1		74529.5	713.132
miR-303-5p	23	UUUAGGUUUCACAGGAAACUGGU	7	0		0	0
miR-303-3p	22	CUAGUUUCCUCUAAAAUCCUAA	11	8		0	27.7888
miR-31b-5p	22	UGGCAAGAUGUCGGAAUAGCUG	5	1		1964.3	17.9818
miR-31b-3p	22	GGCUAUGCCUCAUCUAGUCAAU	0	0		0	0
miR-304-5p	23	UAAUCUCAAUUUGUAAAUGUGAG	6	2		240.05	0
miR-304-3p	22	CACUUUGCAAUUGGAGAUUGCU	29	16		0	0
miR-305-5p	25	AUUGUACUUCAUCAGGUGCUCUGGT	3	0		4521.42	404.759
miR-305-3p	24	CCGGCACAUGUUGAAGUACACUCA	3	7		1498.39	223.544
miR-9c-5p	22	UCUUUGGUAUUCUAGCUGUAGA	1	4		37379.8	774.87
miR-9c-3p	22	UAAAGCUUUUAUACCAAAGCUC	0	0		0	0
miR-306-5p	22	UCAGGUACUUAGUGACUCUCAA	2	1		3004.83	0
miR-306-3p	22	GGGGGUCACUCUGUGCCUGUGC	0	0		41.0687	308.757
miR-9b-5p	23	UCUUUGGUGAUUUUAGCUGUAUG	9	6		23779.5	150.942
miR-9b-3p	22	UAGAGCUUUAUUACCAAAAACC	6	2		132	0
let-7-5p	22	UGAGGUAGUAGGUUGUAUAGUA	2	2		23107.7	4588.34
let-7-3p	22	CUAUACAAUGUGCUAGCUUUCU	0	0		21.5784	58.2795
miR-125-5p	22	UCCCUGAGACCCUAACUUGUGA	0	0		1948.04	556.327
miR-125-3p	21	ACAAGUUUUGAUCUCCGGUAU	0	2		28.7341	0
miR-307a-5p	22	ACUCACUCAACCUGGGUGUGAU	0	0		0	0
miR-307a-3p	23	UCACAACCUCCUUGAGUGAGCGA	7	0		0	0
miR-308-5p	22	CGCAGUAUAUUUUUGUGUUUUG	1	0		0	0
miR-308-3p	22	AAUCACAGGAUUAUACUGUGAG	0	4		0	0
miR-31a-5p	23	UGGCAAGAUGUCGGCAUAGCUGA	5	1		12424	2561.6
miR-31a-3p	22	CGCUAUGCUGCAUCUAGUCAGU	0	0		0	0
miR-309-5p	22	CGACAAACCUUGUUCGGUUUUG	0	0		0	0
miR-309-3p	22	GCACUGGGUAAAGUUUGUCCUA	6	8		0	0
miR-310-5p	23	AGGGCGGGUCGUGUGUCAGUGUA	0	0		62.4052	15.997
miR-310-3p	22	UAUUGCACACUUCCCGGCCUUU	7	0		6196.79	43.6153
miR-311-5p	23	CGGACGGUAUAUGGGUUAAUAUU	0	2		921.36	634.384
miR-311-3p	22	UAUUGCACAUUCACCGGCCUGA	2	1		19717.7	62.8725
miR-312-5p	23	UGGUUCGUCACAAGGGCAAUUCU	5	6		231.318	142.298
miR-312-3p	22	UAUUGCACUUGAGACGGCCUGA	0	1		27265.4	574.668
miR-313-5p	22	UGCUGCGGAUGGGGGCAGUACU	0	1		182.163	84.4211
miR-313-3p	22	UAUUGCACUUUUCACAGCCCGA	0	1		51.0901	0
miR-314-5p	26	GUAACUUGUGUGGCUUCGAACUUACC	0	2		0	0
miR-314-3p	21	UAUUCGAGCCAAUAAGUUCGG	0	0		0	0
miR-315-5p	22	UUUUGAUUGUUGCUCAGAAAGC	5	2		114.184	0
miR-315-3p	22	CUUUCGAGCAAUAAUUGAAACC	6	4		0	0
miR-316-5p	23	UGUCUUUUUCCGCUUACUGGCGU	4	8		234.111	1.77087
miR-316-3p	22	ACAGGAAAGGGAAAAAGGCGUA	0	0		92.414	934.289
miR-317-5p	22	UGGGAUACACCCUGUGCUCGCU	0	0		148.455	36.3246
miR-317-3p	24	UGAACACAGCUGGUGGUAUCCAGU	2	0		975.55	7.60667
miR-318-5p	22	GGAUACACACAGUUCAGUUUUG	0	0		0	0
miR-318-3p	22	UCACUGGGCUUUGUUUAUCUCA	0	0		16.0636	9.94587
miR-2c-5p	25	UCAUCAAAAAGGGCUGAAGAAAGAU	43	12		0	0
miR-2c-3p	23	UAUCACAGCCAGCUUUGAUGGGC	1	0		45.6594	0
miR-iab-4-5p	22	ACGUAUACUGAAUGUAUCCUGA	0	0		15.9605	0
miR-iab-4-3p	24	CGGUAUACCUUCAGUAUACGUAAC	0	0		0	0
miR-iab-8-5p	23	UUACGUAUACUGAAGGUAUACCG	0	0		0	0
miR-iab-8-3p	22	GGAUACAUUCAGUAUACGUUUA	2	1		0	0
miR-954-5p	21	UCUGGGUGUUGCGUUGUGUGU	0	0		23.5368	41.3869
miR-954-3p	21	UUCACAUGCAACAUCCCUUAC	11	2		0	0
miR-955-5p	23	CAUCGUGCAGAGGUUUGAGUGUC	0	0		0	14.6201
miR-955-3p	22	CAUUCAAUUUCUGAACGGUAGA	0	1		0	0
miR-190-5p	24	AGAUAUGUUUGAUAUUCUUGGUUG	0	1		982.069	137.815
miR-190-3p	22	CCCAGGAAUCAAACAUAUUAUU	1	3		0	0
miR-193-5p	22	UUGGGAUUUUUUAGAUCAGCAG	1	0		0	0
miR-193-3p	22	UACUGGCCUACUAAGUCCCAAC	0	0		0	0
miR-956-5p	24	GUGUUUGGAAUGGUCUCGUUAGCU	3	0		0	0
miR-956-3p	23	UUUCGAGACCACUCUAAUCCAUU	0	0		283.429	10.4253
miR-957-5p	23	CUUAGUUUUCGACGUGUUUUGGU	13	9		0	0
miR-957-3p	22	UGAAACCGUCCAAAACUGAGGC	3	3		0	0
miR-958-5p	23	AGUAGAAUAGCAGGCUUAUCACA	0	1		0	0
miR-958-3p	22	UGAGAUUCUUCUAUUCUACUUU	0	0		5.94469	0
miR-375-5p	24	ACUUGGGCCAAGGGAAUGCAAACU	0	0		119.682	10.0736
miR-375-3p	22	UUUGUUCGUUUGGCUUAAGUUA	3	0		4385.51	129.022
miR-959-5p	22	UUAGUACUCGGGUUGAUAAAGA	0	0		3570.5	948.917
miR-959-3p	23	UUUGUCAUCGGGGGUAUUAUGAA	3	3		9057.99	891.286
miR-960-5p	22	UGAGUAUUCCAGAUUGCAUAGC	0	0		3923.71	2819.08
miR-960-3p	25	UAUACGGUCUGGGACACUUUUAACA	0	0		11068.4	1263.85
miR-961-5p	22	UUUGAUCACCAGUAACUGAGAU	3	5		2765.57	154.875
miR-961-3p	22	UUCGUUUUCUGGCAAUCAAAAG	0	1		901.781	2296.05
miR-962-5p	25	AUAAGGUAGAGAAAUUGAUGCUGUC	3	2		1245.23	16025.7
miR-962-3p	23	ACUUCAGUUUCAUUACCUUUCAA	0	2		18.069	0
miR-963-5p	24	ACAAGGUAAAUAUCAGGUUGUUUC	4	2		263.346	0
miR-963-3p	24	AACAUCUGUAUAUACCUUUGUUCC	1	0		689.693	0
miR-964-5p	22	UUAGAAUAGGGGAGCUUAACUU	0	0		40322.3	42986.1
miR-964-3p	22	AGUUAAAAGCCUCUGUUCUAAG	0	0		1359.58	7712.21
miR-932-5p	22	UCAAUUCCGUAGUGCAUUGCAG	4	3		0	0
miR-932-3p	22	UGCAAGCGCUGCGGAUUUGGCA	1	1		4.09355	7.87228
miR-965-5p	23	GGGGUAAAACUGUACGUUAUAUG	0	0		57.6056	23.1789
miR-965-3p	22	UAAGCGUAUAGCUUUUCCCCUU	1	0		15.0069	0
miR-966-5p	21	UGUGGGUUGUGGGCUGUGUGG	0	0		0	121.206
miR-966-3p	22	CCGCCAGUUGAUAACCCCCAGC	6	2		0	0
miR-967-5p	21	AGAGAUACCUCUGGAGAAGCG	0	0		0	7.26312
miR-967-3p	23	CUUUUCCACCUAGGUGUCUCUCU	2	2		0	0
miR-1002-5p	24	UUAAGUAGUGGAUACAAAGGGCGA	0	2		0	0
miR-1002-3p	22	GCAUUGUAUGACCUACUUAACU	0	0		0	0
miR-968-5p	24	UAAGUAGUAUCCAUUAAAGGGUUG	0	0		0	0
miR-968-3p	22	ACCUUUUGAUGUACUACUUUAA	0	0		0	0
miR-969-5p	21	GAGUUCCACUAAGCAAGUUUU	5	2		0	0
miR-969-3p	21	AACUUGACACGUUGAGCUCGU	0	0		5.69787	0
miR-970-5p	24	AGCUAGCGGGUGUUUUAUUUGGUA	0	0		0	0
miR-970-3p	21	UCAUAAGACACACGCGGCUAU	0	0		184.13	0
miR-971-5p	24	GCUGUAAAUUGUAAUCAUCAAAGC	1	0		0	0
miR-971-3p	22	UUGGUGUUACUUCUUACAGUGA	0	0		0	0
miR-972-5p	21	UAAAUAUUUUUUUUGUAUAAA	0	0		0	0
miR-972-3p	22	UGUACAAUACGAAUAUUUAGGC	0	0		141.398	2.86242
miR-973-5p	25	UGGUUGGUGGUUGAACUUCGAUUUU	0	0		1282.14	95.2562
miR-973-3p	24	AAUCUGUUCAUUCUCCGACACAAG	2	2		2522.46	94.1711
miR-974-5p	23	AAGCGAGCAAAGAAGUAGUAUUU	1	0		2468.5	22.0076
miR-974-3p	22	UAUAACUUCAUUGGAAGCUAAG	0	0		0	0
miR-975-5p	24	UUAAACACUUCCUACAUCCUGUAU	0	0		3389.85	4260.54
miR-975-3p	22	ACAGAUGUGGGAGUCGUUUGCA	0	0		34.7622	23.2627
miR-976-5p	22	AUUGGUGAGGCCAUCUCCAAUG	0	0		0	0
miR-976-3p	23	UUGGAUUAGUUAUCAUCAAUGCC	2	3		1575.23	0
miR-977-5p	22	UAGAUAACUCGAAUAUCACAUC	0	0		202.351	3.60197
miR-977-3p	22	UGAGAUAUUCACGUUGUCUAAA	0	0		0	0
miR-978-5p	24	UGCAAUCUACGCCACUGGCUUACG	2	2		15.2432	0
miR-978-3p	23	GUGUCCAGUGCCGUAAAUUGCAG	2	2		250.157	196.473
miR-979-5p	23	ACACUGAAUUUGGGGGGAAUUCU	0	0		315.629	544.468
miR-979-3p	24	AUUCUUCCCGAACUCAGGCUAAUU	0	1		1652.27	227.718
miR-980-5p	24	AGUUUUUCAUUUGGCCUGGCUAGC	1	6		0	0
miR-980-3p	22	UAGCUGCCUUGUGAAGGGCUUA	0	0		0	0
miR-981-5p	22	CGGGUUUCGUUAGCAGCGGGCU	0	0		0	0
miR-981-3p	22	UUCGUUGUCGACGAAACCUGCA	1	4		12.815	0
miR-982-5p	23	UCCUGGACAAAUAUGAAGUAAAU	2	2		10199.5	35.4169
miR-982-3p	22	UUACUUGAUAUUCAUCCUUGAA	7	2		4.6545	0
miR-983-5p	22	AUAAUACGUUUCGAACUAAUGA	0	0		9994.21	135.787
miR-983-3p	22	AUUAGGUAGUUACGCAUUAUCU	0	0		372.284	12.7484
miR-984-5p	23	UGAGGUAAAUACGGUUGGAAUUU	0	0		38584.6	20189.1
miR-984-3p	22	AUCCAACCGAAUUUGGCUCGGC	1	1		59.3116	3.52713
miR-927-5p	22	UUUAGAAUUCCUACGCUUUACC	1	4		0	0
miR-927-3p	22	CAAAGCGUUUGGAUUCUGAAAC	0	0		0	0
miR-985-5p	22	CUGGCUCAUUGGUACAUUUCAU	0	0		4.22397	44.4149
miR-985-3p	22	CAAAUGUUCCAAUGGUCGGGCA	0	0		311.497	1237.57
miR-986-5p	22	UCUCGAAUAGCGUUGUGACUGA	1	6		1139.69	1497.27
miR-986-3p	22	AGCGGCGAGGCUAUUCAAGUAA	0	0		0	0
miR-987-5p	24	UAAAGUAAAUAGUCUGGAUUGAUG	3	0		52.5977	0
miR-987-3p	20	AUCAACAGGCAUUUACUUCA	0	0		0	0
miR-988-5p	22	GUGUGAUUUGUAGCAAAGUGAU	0	0		122.951	7833.75
miR-988-3p	22	CCCCUUGUUGCAAACCUCACGC	0	0		1216.2	252.059
miR-989-5p	23	GGCCACUACCUUGCAGUCACGUG	0	0		0	0
miR-989-3p	21	UGUGAUGUGACGUAGUGGAAC	0	0		178.174	15.7899
miR-137-5p	23	ACGUGUAUGCUCGUAGCUAUAAC	0	0		0	0
miR-137-3p	22	UAUUGCUUGAGAAUACACGUAG	0	0		90.8855	0
miR-990-5p	21	AUUCACCGUUCUGAGUUGGCC	0	0		0	0
miR-990-3p	24	GCCAGCUUUCAGCUUCGGUGCCAU	1	1		0	0
miR-991-5p	22	UUUCCCAACUACACCUAUUAAU	0	0		0	0
miR-991-3p	22	UUAAAGUUGUAGUUUGGAAAGU	0	2		4477.33	167940
miR-992-5p	22	UGGUAUCAGCAAAGUGUUAUUU	0	0		0	0
miR-992-3p	22	AGUACACGUUUCUGGUACUAAG	1	2		0	0
miR-929-5p	22	AAAUUGACUCUAGUAGGGAGUC	0	0		6.45445	0
miR-929-3p	21	CUCCCUAACGGAGUCAGAUUG	1	0		0	0
miR-993-5p	23	UACCCUGUAGUUCCGGGCUUUUG	0	0		0	0
miR-993-3p	23	GAAGCUCGUCUCUACAGGUAUCU	7	10		0	0
miR-994-5p	23	CUAAGGAAAUAGUAGCCGUGAUU	0	0		0	7.0712
miR-994-3p	23	CACAGUUGCUGUUUCUUUUAGAU	0	0		0	0
miR-995-5p	22	CCCGAAUUAUGUGGGAGCUGCG	0	0		6.75386	30.9751
miR-995-3p	21	UAGCACCACAUGAUUCGGCUU	4	1		40.7567	29.9102
miR-996-5p	23	GGCGAACAUGGAUCUAGUGCACG	3	0		47.9018	107.731
miR-996-3p	22	UGACUAGAUUUCAUGCUCGUCU	1	0		54.2132	15.8933
miR-252-5p	22	CUAAGUACUAGUGCCGCAGGAG	1	1		109.789	474.171
miR-252-3p	22	UCCUGCUGCCCAAGUGCUUAUU	1	3		0	0
miR-998-5p	22	ACUGAAUUCUCGUGGGUCUGCA	0	0		0	219.186
miR-998-3p	21	UAGCACCAUGAGAUUCAGCUC	0	0		50.5467	0
miR-999-5p	22	ACAUAGUCAUACGGUGAAUGUU	1	0		0	0
miR-999-3p	22	UGUUAACUGUAAGACUGUGUCU	1	0		20460.7	230.163
miR-1000-5p	21	AUAUUGUCCUGUCACAGCAGU	3	3		0	0
miR-1000-3p	22	CUGCUGGGUCGGGGCAUUAACA	2	0		0	0
miR-1001-5p	21	UGGGUAAACUCCCAAGGAUCA	0	0		0	0
miR-1001-3p	22	AUCCUUGGGUUUCUGCUCUCGG	2	6		0	0
miR-1003-5p	21	UGGGUAUCUGGAUGUGGUUGG	0	0		0	0
miR-1003-3p	22	UCUCACAUUUACAUAUUCACAG	0	0		92.0557	0
miR-1004-5p	23	GUUGGGGGACAUUGAUCUCGGAG	0	0		0	0
miR-1004-3p	22	UCUCACAUCACUUCCCUCACAG	1	0		0	0
miR-1005-3p	21	UCUGGAAUCUUUAAUUCGCAG	5	3		0	0
miR-1006-5p	25	UGAGUUUGAAAUUGAAAUGCGUAAA	1	1		0	0
miR-1006-3p	23	UAAAUUCGAUUUCUUAUUCAUAG	0	0		183.148	4.97738
miR-1007-5p	23	GCAGUGUUUGAACUCGAUCUUGG	1	0		0	0
miR-1007-3p	22	UAAGCUCAAUUAACUGUUUGCA	0	0		0	0
miR-1008-5p	21	GUAAAUAUCUAAAGUUGAACU	0	0		0	0
miR-1008-3p	21	UCACAGCUUUUUGUGUUUACA	2	2		0	0
miR-1009-3p	23	UCUCAAAAAUUGUUACAUUUCAG	11	20		0	0
miR-1010-5p	21	GUAAGUGGUGUAGAUGAAACA	0	0		0	70.1126
miR-1010-3p	24	UUUCACCUAUCGUUCCAUUUGCAG	0	0		418.151	8.38963
miR-1011-3p	23	UUAUUGGUUCAAAUCGCUCGCAG	0	1		0	0
miR-1012-5p	21	UGGGUAGAACUUUGAUUAAUA	0	0		0	0
miR-1012-3p	23	UUAGUCAAAGAUUUUCCCCAUAG	3	0		104.402	0
miR-1013-3p	20	AUAAAAGUAUGCCGAACUCG	0	1		40.0898	0
miR-1014-5p	22	UAUAAUGGAAAUAGAUUUUAAU	2	0		0	0
miR-1014-3p	21	AAAAUUCAUUUUCAUUUGCAG	2	1		0	0
miR-1015-3p	22	UCCUGGGACAUCUCUCUUGCAG	4	0		0	0
miR-1016-5p	20	UAAGUAUAGAGAGGAUGUGA	0	0		0	0
miR-1016-3p	21	UUCACCUCUCUCCAUACUUAG	4	0		0	0
miR-1017-3p	23	GAAAGCUCUACCCAAACUCAUCC	0	0		0	0
miR-2279-5p	22	UUAAAUAUCUGUGUGUGAAAUU	1	0		0	0
miR-2279-3p	22	UUUCACGCGAAGAUAUUUAUUU	2	7		0	0
miR-2280-5p	22	UCUUAGCUUGGCAAUAAAAUAU	69	80		0	0
miR-2280-3p	22	AAUUUACUUCCAAGCUAACUGA	0	2		0	0
miR-2281-5p	23	AUUAUCUGCAGCUGCAGAUGCAA	9	6		0	0
miR-2281-3p	21	UAUCUGUAUCUGCAGUAUUGC	2	1		0	0
miR-2282-3p	22	AUCGGUGAGCUAAAAAUAGAAU	18	16		0	0
miR-2283-5p	23	GAAAAUAUCAUGAAUACGACAAU	1	0		0	0
miR-2283-3p	21	UAGUAUACGUGAUAUUUUAGG	0	0		0	0
miR-307b-5p	22	UCACUCAAGGAGGUUGUGAUGG	0	0		0	0
miR-307b-3p	21	UCACACCCAGGUUGAGUGAGU	1	0		0	0
miR-2489-5p	29	UAAGUUAGACGUGAGUAUGGCUAUACAAA	0	0		0	0
miR-2489-3p	22	UAUUGUAUGUUGUAUUUGCAGU	0	0		0	0
miR-2490-5p	23	UGAAGCGAUAAAGCAGGUUGCAA	4	1		0	0
miR-2490-3p	21	UGCUCUUACUUUAUCGCUUAA	0	0		0	0
miR-2491-5p	22	CGCUGUUGCCUUUGCAGUUGCU	1	2		0	0
miR-2491-3p	18	CAACAACAGCAGCAGCAA	4	14		0	0
miR-2492-5p	22	UUGGGAUCUCUUUAUAAAGCGU	0	0		0	0
miR-2492-3p	23	AUGUUUUGUCGAGAGCUUUCAAA	3	1		0	0
miR-2493-5p	21	GCUCACACACACACACAGCCA	1	3		0	0
miR-2493-3p	23	CCGUGUGUAUUUGUGCGAGGCGU	0	0		0	0
miR-2494-5p	21	GUAAGUGCACCAGAUUGGGAA	0	0		0	0
miR-2494-3p	24	UUCCCAGUAAUGUCCACUUACAAG	1	0		0	0
miR-2495-5p	22	UGGCACUUCAAUUGGGCUGACU	2	0		0	0
miR-2495-3p	24	CGGCACCUAAUUGAAAUGCCCGCC	0	0		0	0
miR-2496-5p	24	GUGCGUGUGUGAGAGGCCAUCGUA	0	0		0	0
miR-2496-3p	22	GCGGGGCACUCACACACGCAUA	0	0		0	0
miR-2497-5p	25	GUAAGCAUUGCAAAAUGUAGUUGUU	0	0		0	0
miR-2497-3p	22	ACAACAUUUACAAUGUUUGCAG	9	13		0	0
miR-2498-5p	24	UAAAGGCUGUUAUGCUUAUUUUUG	0	0		93.4925	0
miR-2498-3p	23	AAACUGGCAUUCCCGUCUUACUU	0	0		26.4917	0
miR-2499-5p	24	CGUGCGUAGACGUCAGCGCAAUGC	1	0		0	0
miR-2499-3p	24	AUGCGGAUGACAUUCACGUCCGUA	8	0		0	0
miR-2500-5p	25	GUAAGGAACACACAUAUACAAUACC	1	2		0	0
miR-2500-3p	22	GGAUUUUGUGUGUGGACCUCAG	0	5		0	0
miR-2501-5p	23	GUAAGUUUGGAGUGCCUGGGCUA	1	0		0	0
miR-2501-3p	22	ACUCUUGCAAUCAAACUUUCUU	0	0		0	0
miR-3641-5p	20	GUGAGUGUCCUGUUUACAGC	0	0		0	0
miR-3641-3p	22	UCUAAACUGGUCACUUCCACUC	0	0		0	0
miR-3642-5p	22	GUGAGUGGGUCGCACGGAGCGU	0	2		0	0
miR-3642-3p	22	GAAACGUUCACUCUGCUCUUCU	0	0		0	0
miR-3643-5p	22	GUGAGUUUAUCUAAAUAUGCCC	0	0		0	0
miR-3643-3p	22	UCAUACUUAUUUAUGCUCCUUU	1	1		0	0
miR-3644-5p	22	GUGAGUGAUUAUGGUUUAAGUA	0	0		0	0
miR-3644-3p	23	CAUAAACUAUAUUUAACCACUAU	0	0		0	0
miR-3645-5p	21	GUGAGUGCAGGCUGUUUAUUG	0	0		0	0
miR-3645-3p	21	UUUGGAAGCCAGCACUCAAGU	1	1		0	0
miR-4910-5p	21	GUUUGUAUGGAAUUCCAUGAG	0	0		0	0
miR-4911-3p	22	AUCUUUUUGUCCCCCCGCGUAG	3	2		0	0
miR-4912-5p	23	GUGAGUAGUCGUAUGUUUAUUAA	0	0		0	0
miR-4913-3p	23	AUUAACCAAUUCGAAUUGCUUAG	0	0		0	0
miR-4914-5p	22	GUGAGUGAGAGCGAGUUCCAAU	1	1		0	0
miR-4915-5p	25	GUGAGAAAAAGUAGUAAAUUAAGCA	1	0		0	0
miR-4916-3p	22	AAAUUUCUGAUUACUCCUAAAA	3	3		0	0
miR-2535b-3p	22	ACUCACGGCAUUUCAUUCACUU	1	0		41.5392	0
miR-4917-3p	22	UACUACUAUCGUCUGCUCAACA	1	0		0	0
miR-4918-5p	24	GUGAGCACGAUGGCCACAUUUAUU	3	0		0	0
miR-4919-5p	21	GUGAGUCUCUAGGGGAUUAGC	0	0		0	0
miR-4919-3p	21	UAAUCCCUGAACGACUUGCAG	0	0		0	0
miR-4908-3p	22	CUGUGCUCAUAAAGUUCUAUAG	0	2		0	0
miR-4909-3p	23	AUUGUAUCCGGUCUUCAUUUUAG	0	1		0	21.614
miR-4939-3p	21	ACGGGUGCAGGUGAAGAUUCG	0	0		0	0
miR-4940-5p	22	UGGCGGAUAUAGAUCAUUGGUU	0	0		0	0
miR-4940-3p	22	AACAAGAUUUGUUUCGGCCGCC	1	5		0	0
miR-4941-5p	21	CCUCGAGCUGCUCACCGCCUU	1	0		0	0
miR-4941-3p	24	GGCGGUGGCCGCCGCUCUGGGAGU	0	1		0	0
miR-4942-3p	22	UCGAUGACAUCGCUGUUGGCAU	0	3		0	0
miR-4943-5p	22	UUUUAUUUUCUCUGUGUUUUCA	1	1		0	0
miR-4943-3p	23	UGAACACAGUGCUAAAUGAAAGA	10	0		0	0
miR-4944-5p	22	UUUCUGCUUCUGCCGCUGAGCA	3	0		0	0
miR-4944-3p	22	UUAGUUACAGCUGCAGGAAGAA	0	0		0	0
miR-4945-5p	21	UUUUCUCUUCUUUUUGUUGUU	2	1		0	0
miR-4946-5p	21	UAUUUUCAGUUGUUCAUUGCA	0	0		0	0
miR-4947-5p	23	CUUCCGCCCAUAUUUAUCCUUCG	4	4		0	0
miR-4948-5p	22	CGGCGGGCGUGGCGUGCGUGAU	0	0		0	0
miR-4948-3p	22	CCACGCCGGUGCGCUUGCCCUC	0	3		0	0
miR-4949-5p	21	CGGCACACUCGCACACACACA	0	1		0	0
miR-4949-3p	22	AGUGGUGUGCGUGUGUGCCUCG	0	0		0	0
miR-4950-5p	22	AAAUGCCAACCAUUCAUCAUGA	0	2		0	0
miR-4950-3p	22	UUUCAAGAUGCAUGGUAAGGCU	0	0		0	0
miR-4951-5p	21	UCGGGUGAGGUUUCUGAUGCU	0	0		11.4476	86.6597
miR-4951-3p	23	CCAUCAAAAAACCUCACCCACCA	13	5		0	0
miR-4952-5p	23	GCCGGAUCCGGAUGUCGCGGCGA	0	0		0	0
miR-4952-3p	21	GCCGCCAUUCGAAUCGGGUAG	3	2		0	0
miR-4953-3p	23	UUUUUUAUUGAAGGUCAUGGACA	0	0		0	0
miR-4954-5p	22	AUACCCGAGCCAUGAUAGAUUG	0	0		0	0
miR-4954-3p	21	UCGAUCGCGGUUCGAGUGCUC	0	2		0	0
miR-4955-5p	22	CGCGGAGAAAAAAAUCCCCAGA	0	0		0	0
miR-4955-3p	22	UGGGGCUUUUUUUCUCCGUGCA	0	0		0	0
miR-4956-5p	22	CGAUGGCCAGCAACAACUCGCU	1	2		0	0
miR-4956-3p	22	GCGGAUUGUCGCUGGGCAGCGG	0	0		0	0
miR-4957-5p	22	UACGCACUCUGCUGGCAGCGCU	0	0		0	0
miR-4957-3p	21	CCAGCUGCCAGCAGCGAGCGG	3	6		0	0
miR-4958-5p	22	GGGAUCUGGAACGGGCUCUGGU	4	0		0	0
miR-4958-3p	22	CAGGUACCGCUCCAGGUCCCGU	0	0		0	0
miR-4959-5p	22	CUGGCCAUGAUUUGCAGCAGGU	0	0		0	0
miR-4960-3p	21	CUGGGACCUUGGGCUUACGGU	0	0		0	0
miR-4961-5p	22	UCUCUAUGUGUAUGUAUGUAUC	3	2		0	0
miR-4961-3p	23	UAUGUAUAUCCAUAUCAGAGAGC	1	7		0	0
miR-4962-5p	24	UUUCCCUCUCUCUGUUUACAUUGA	0	0		0	0
miR-4962-3p	23	GACGAUGUAGAGAGUGAGGGAGA	0	4		0	0
miR-4963-5p	21	GGUUUCAUAACGCAGAGAAUC	0	0		0	0
miR-4963-3p	22	AUUCUCUGCGGGCUGGAACCAG	2	0		0	17.8858
miR-4964-3p	23	UGGUACGUAUUUAUUUGUCUGCA	0	0		0	0
miR-4965-5p	21	GAGAUGAGCGCCUGAUGUGAU	0	0		0	0
miR-4965-3p	22	UCACACCACACACUCACUCACC	0	0		0	0
miR-4966-5p	22	UACUAAAUAUAUUGCACAUGUU	0	1		30.3643	6.87621
miR-4966-3p	22	UGUUCAACAUAUUUAGCACUCA	0	0		401.749	44.2474
miR-4967-5p	20	UGCAUUUUCUCUCUGUUAAC	0	4		0	0
miR-4967-3p	22	UAACAAAGGGCAUUUGCAAUGU	0	0		0	0
miR-4968-5p	22	UAGCUGCCACGGUUUGUUGCUU	0	0		0	0
miR-4968-3p	22	CAGCAACAGCAGCAGCAGCAGA	2	1		0	0
miR-4969-5p	24	CGGUAAAUUGAAUGAUGAGUGGGA	0	0		8.3063	88.5887
miR-4969-3p	22	CCACCUGUCAAUCAAUACCACC	0	0		0	0
miR-4970-5p	22	CUGGGAGCAGCAGUUGCUGGCG	1	2		0	0
miR-4971-5p	22	GGAUGAGCUUGUCAGUGGCGGA	0	0		0	0
miR-4972-5p	22	CCUCGGCUUUACAGAUAUAUAU	1	3		0	0
miR-4972-3p	22	UAUAUCUGUGCGAUCGGGAUUG	0	0		0	0
miR-4973-5p	21	AGUCGUCGUUGCGUGUUGUAG	9	4		0	0
miR-4973-3p	22	UGCAACACUCACACCACGGCAA	0	1		0	0
miR-4974-5p	22	AGAGAGUAUAUUGAUUUUAGGU	8	1		0	0
miR-4974-3p	22	UAUAAAAUAUAUAUAUUCCUGA	0	0		0	0
miR-4975-5p	21	UUUACUUGGGUUUUCUGUUCA	1	0		0	0
miR-4976-5p	22	UCCAGGCUGUCGUCCAUGGAGU	1	2		0	0
miR-4976-3p	20	UCGGUGGAUGUCAGCCAGCG	1	2		0	0
miR-4977-5p	21	UUUCUUUUGCGACGUGCAAUA	29	17		0	0
miR-4977-3p	23	UCUUGCACCGUUCCAAAAGAGAG	2	1		0	0
miR-4978-5p	21	GCCUGGAAAAGCUCUCUUUCU	2	1		0	0
miR-4979-5p	22	AUAUAUACUUGUUCUAUGUAUU	2	1		0	0
miR-4979-3p	22	AUACAUGUGCCUGUAUAUAUAU	0	0		0	0
miR-4980-3p	23	GCCAACUUCCGUUCUGCGUUUCG	1	0		0	0
miR-4981-3p	21	UUGGCCGGUCGAGCAGCGUCU	0	0		0	0
miR-4982-5p	21	AUGCAAUUGCAUGUCCUUGUU	0	1		0	0
miR-4982-3p	22	AGCUGGAAUUGCAAUUGCAUUU	0	1		0	0
miR-4983-5p	22	CACUUGCUCGUUUGCAUUUCUG	0	4		0	0
miR-4983-3p	22	GAAAUUCUUUUGAGCAAGUGUG	2	1		0	0
miR-4984-5p	25	AGCGAAUACGCCUCGGAUCCAAUCA	0	2		0	0
miR-4984-3p	22	AAUUCUUUGACGUAUUCGCUGG	20	40		0	0
miR-4985-5p	22	UGAAUUACAUUGAUCGUGACAU	1	0		0	0
miR-4985-3p	22	UCGCCGAGCCAUGUAAAUCGUU	0	0		0	0
miR-4986-5p	23	UGGGAUUCCCCAUUCUGCAUGGC	0	0		0	0
miR-4986-3p	21	CCAUCGGAUGGCGGAACUUCC	0	2		0	0
miR-4987-5p	23	UUGCAACAGCGUGCGGCACGAUU	1	0		0	0
miR-4987-3p	21	UCGGUCGUCGCCAUUGCAAGC	0	1		0	0
miR-9369-5p	23	AGCGAGAGGGUAUUAUGUAUUCA	1	0		172.65	120.614
miR-9369-3p	22	AUACAUAUUCUCCUUUCGCUCU	5	1		851.787	74.0266
miR-9370-5p	22	UUUGGGUUGCCGGUACCGGGUG	0	0		0	0
miR-9370-3p	22	CCCGAUAUCCACGACCCAUACC	4	2		0	0
miR-9371-5p	22	AAAUCACUUUGCUUGGAAUUCA	9	1		0	0
miR-9371-3p	22	AAUUCAUCACGAAGUGGUUUCU	0	4		0	0
miR-9372-5p	24	UAAAAGCACAUUUCGCCAGCACGU	1	0		0	0
miR-9372-3p	23	CGUCUGUGAUUUUGGUUUUUAAC	0	0		0	0
miR-9373-5p	21	AGUUUGUGAGGAGCGUUCGGC	0	2		0	0
miR-9373-3p	21	CAUCGCUCUUGGCCAGCUCGU	3	1		0	0
miR-9374-5p	23	CGUGCAAUAAUUUCCUCGAUUGG	1	0		0	0
miR-9374-3p	22	AGUCGGGUACAUAUUGCACAAG	2	1		0	0
miR-9375-5p	22	CCGAGUAUAUGGAAUUUCUGUU	1	2		0	0
miR-9375-3p	22	CCGAAACUCGAUAUAAUUCAGA	0	1		0	0
miR-9376-5p	23	AUAGCCAGCAUGGCCAAAGCGCU	0	0		0	0
miR-9376-3p	21	UUUGACCAUGCGGUGGUGGCC	1	3		0	0
miR-9377-5p	22	CGCUCUUUCUCUCUAUCUGGCC	0	0		0	0
miR-9377-3p	21	CUUGAUGGGGAGAAGGAGAGG	0	0		0	0
miR-9378-5p	24	AGUGGAGUGAGACCUCGAGUUCGG	1	0		0	6.84922
miR-9378-3p	22	GAACGGGAGUUUCCUCCAUUGG	5	1		0	0
miR-9379-5p	21	CGCAUGUCAGGUGGUAAUCCA	0	0		0	0
miR-9379-3p	20	UAUGGCCACUUGACAGUCGG	0	1		0	0
miR-9380-5p	22	GCUCCUGCUGCAUCUGUUGGCG	1	1		0	0
miR-9380-3p	22	CCUCCAACAGAUCCAGCAGCAG	0	0		0	0
miR-9381-5p	20	GCCAGGGAAGGGUCGAGUGC	0	0		0	0
miR-9381-3p	22	UGCGCACUCGGUCCAUCCCUGG	0	1		0	0
miR-9382-5p	21	AUCACAGUGUGGCUGAGGGAU	2	1		0	0
miR-9382-3p	22	AUCCCCGGCGCCACUGUGAUCG	0	0		0	0
miR-9383-5p	22	GGGUGCAGAUCAAGUGCGAGCU	1	0		0	0
miR-9383-3p	22	UUCGCCUUCAAUCUGAACCCCG	4	2		0	0
miR-9384-5p	22	AGGCAUAAUUCAACUCACACGU	0	0		0	0
miR-9384-3p	22	UGUGUGUUCGGUUAUGUACUUU	0	1		0	0
miR-9385-5p	22	ACAGUGUAUGCAAAUGAUGAAU	0	3		0	0
miR-9385-3p	22	UCCUCAUUGCUAUACCUGUGGU	5	1		0	0
miR-9388-5p	23	GUAUGUAUGUAUGUACAUACAUG	2	0		0	0
miR-9388-3p	22	UGUAGUACAUACAUACAUAUGU	0	0		0	0
miR-10404-5p	22	UAUUGAAGGAAUUGAUAUAUGC	0	0		1315.96	136.527
miR-10404-3p	22	UGUAUUUUUAAUUUCUUUCAAU	1	1		13.1158	0
miR-11182	22	CACAUCGAUGUUUUUCCACCUC	5	3		0	0
