## Supplementary material for "A pathway to produce non-coding piRNAs from endogenous protein-coding regions supports Drosophila spermatogenesis": Table S3

### Sheet: upregulated_gene_list_FDR00001
	Upregulated in aub null and dKO (n=198)			Upregulated in ago2 null and dKO (n=553)			Upregulated in aub null, ago2 null, and dKO (n=77)				Downregulated in aub null and dKO (n=99)			Downregulated in ago2 null and dKO (n=438)			Downregulated in aub null, ago2 null, and dKO (n=16)
1	Ste:CG33237		1	pre-mod(mdg4)-J		1	CG13116			1	CR45449		1	CR46039		1	Cpr66Cb
2	Ste:CG33239		2	CG13675		2	E5			2	CG12491		2	CG44335		2	CR43939
3	Ste:CG33243		3	CG13116		3	Col4a1			3	CR44379		3	CG14852		3	ana
4	Ste:CG33245		4	E5		4	CG11122			4	CR43263		4	CG5948		4	Cyp6a23
5	CG46192		5	brp		5	vkg			5	CG17974		5	CG31496		5	CG8665
6	Ste:CG33244		6	CG15554		6	nej			6	CG3257		6	Cpr66Cb		6	CG12896
7	CG13116		7	CG32212		7	CG42342			7	CG5945		7	CG13658		7	unc-104
8	Ste:CG33236		8	hig		8	nocte			8	CG5177		8	Gr85a		8	CG4021
9	CG12717		9	CR45214		9	CG17032			9	nompB		9	dmrt93B		9	mus201
10	CG16772		10	CG8117		10	HERC2			10	CG6362		10	CG11893		10	ProtB
11	E5		11	Col4a1		11	en			11	CR44080		11	CG13627		11	CG31788
12	CG4267		12	AstC-R1		12	Ing3			12	ninaC		12	CG7408		12	CG8560
13	CG7142		13	ss		13	nvy			13	CG12896		13	CR43087		13	CG5139
14	CG13386		14	CG34025		14	SRm160			14	Cpr66Cb		14	CG43229		14	CG13747
15	Col4a1		15	CG43347		15	nkd			15	Oaz		15	GILT3		15	CG15362
16	vkg		16	CG12105		16	CG6340			16	CR46268		16	CG7409		16	CG15109
17	CG44250		17	TwdlV		17	wmd			17	CG2772		17	CG10550
18	Lst		18	Gyc88E		18	snRNP-U1-70K			18	CG9505		18	CG5639
19	Mal-B1		19	nab		19	osa			19	CG43401		19	Ir75b
20	jef		20	Tet		20	l(2)tid			20	CG30002		20	CG17186
21	nocte		21	CG34354		21	Madm			21	CG43355		21	Ance-2
22	CG42342		22	CG11122		22	Pp2C1			22	CR33318		22	scpr-B
23	e		23	Nlg2		23	fz2			23	CG10904		23	CG14610
24	DIP-theta		24	vkg		24	tna			24	sala		24	CG3259
25	CR43399		25	scrt		25	mam			25	CG18641		25	CG31380
26	CG33307		26	nej		26	CG42684			26	Der-1		26	CR43130
27	CG17032		27	Elk		27	vig2			27	CG10505		27	ppk19
28	pio		28	Mid1		28	tai			28	CG12869		28	CG1299
29	CG8160		29	kek3		29	Pura			29	CG2906		29	CR46211
30	nej		30	CG2186		30	CG30122			30	Rh5		30	CR43939
31	Obp99c		31	CG7512		31	CG42271			31	Fili		31	CR44175
32	CG4629		32	Con		32	Pep			32	tbrd-3		32	trp
33	CG14764		33	CG7358		33	caz			33	gsb-n		33	hpRNA:CR32207
34	Arc1		34	Mfap1		34	CG8105			34	a		34	Obp69a
35	CG3812		35	FASN3		35	eIF5B			35	elB		35	AlaRS-m
36	CG31676		36	CNMaR		36	Bx42			36	unc-104		36	Ir75a
37	CG15485		37	CG7368		37	Crtp			37	ana		37	CG32457
38	nvy		38	SIFaR		38	CG17754			38	Cyp6a23		38	CG8353
39	Ssrp		39	CG42342		39	Kcmf1			39	Cyp6a20		39	hh
40	CG11122		40	CR44603		40	Root			40	CG8665		40	CG14982
41	twz		41	Ir100a		41	gom			41	CG15362		41	CG3301
42	CG13044		42	TwdlD		42	CG15459			42	Spn42Db		42	CG1143
43	CG5080		43	CG1578		43	CG14200			43	CG17036		43	CG43163
44	Vinc		44	neo		44	hid			44	TAF1C-like		44	CG32073
45	CR43212		45	nocte		45	Osbp			45	CG31633		45	CG34355
46	CR43217		46	Cpr65Ec		46	bel			46	gudu		46	gdl-ORF39
47	IA-2		47	lov		47	Set2			47	CG43050		47	CG42870
48	en		48	ppk15		48	Hsp60A			48	Trf		48	Teh1
49	Adh		49	pros		49	Ssrp			49	aub		49	caup
50	frtz		50	CG14304		50	aru			50	CG11023		50	MtnA
51	phyl		51	CG11912		51	CNBP			51	CG17883		51	CG18731
52	Atet		52	tey		52	CG5612			52	CR43414		52	CG14635
53	CG6409		53	Cpr92F		53	pug			53	CG31776		53	CG8519
54	snRNP-U1-70K		54	tutl		54	CG3760			54	CG8673		54	CrebA
55	SRm160		55	CG15040		55	CG10764			55	ProtB		55	AGO2
56	dpr3		56	CG15570		56	IA-2			56	mus201		56	CG5399
57	CG31869		57	CG17032		57	Rip11			57	CG15160		57	CG18673
58	Ssdp		58	HERC2		58	CG5554			58	maf-S		58	CG17917
59	CR44486		59	CG14669		59	CG6470			59	CG31601		59	ana
60	CG10869		60	CG6227		60	SNF4Agamma			60	CR43939		60	QC
61	CG31697		61	mew		61	CG6051			61	CG33310		61	CG7987
62	hiw		62	Osi9		62	kto			62	mbl		62	GstD3
63	CG33655		63	CG31205		63	Gmap			63	CG4679		63	Cyp6a23
64	CG15459		64	CG16820		64	Nna1			64	Kdm4A		64	CG42827
65	pnut		65	CR43877		65	Hsp23			65	CG4935		65	zyd
66	caz		66	zld		66	CG13991			66	CG18789		66	CG30101
67	mam		67	sns		67	yps			67	CG42692		67	CG13040
68	HERC2		68	CR44505		68	ens			68	Cc2d2a		68	CG12111
69	Bx42		69	en		69	CG34384			69	Synj		69	Naa40
70	Madm		70	CG7457		70	bif			70	CG31788		70	Sf3a2
71	CanA-14F		71	CG11147		71	fus			71	CG42810		71	CG9593
72	l(2)tid		72	lbe		72	CG3483			72	CG31815		72	CR32582
73	ens		73	CG4835		73	CG6512			73	CG11007		73	CR43247
74	Ing3		74	Ing3		74	Hsp60C			74	msb1l		74	CG31100
75	wmd		75	nvy		75	CG12163			75	CG3611		75	CG7778
76	CG3502		76	mh		76	CG31546			76	CG30268		76	CG12860
77	fz2		77	hebe		77	CG18130			77	G6P		77	CG7183
78	Ppn		78	fd102C						78	CG4021		78	CG3397
79	drm		79	Rim						79	CG5139		79	CG30430
80	CG10764		80	CG17177						80	Vps52		80	CG10508
81	up		81	CG8223						81	Aldh		81	CG43249
82	tai		82	CG10479						82	aurA		82	Mrtf
83	nkd		83	bdl						83	CG8478		83	Dbi
84	Pura		84	CG15822						84	Smyd4-4		84	GstO3
85	CG14200		85	cep290						85	Parp		85	scpr-A
86	Apoltp		86	CG43915						86	Pkd2		86	CG6330
87	CG42684		87	Br140						87	CG8560		87	CG31296
88	Orct2		88	SRm160						88	CG4714		88	Tollo
89	tun		89	nkd						89	AIF		89	CG6628
90	CG8740		90	CG6340						90	sut4		90	hpRNA:CR33940
91	CG3328		91	CG9941						91	CG8219		91	hdly
92	CG5612		92	wmd						92	CG12376		92	CG46059
93	CG43402		93	snRNP-U1-70K						93	CG11327		93	bon
94	bel		94	CG13793						94	CG1902		94	CG42268
95	Gmap		95	htk						95	fzo		95	mex1
96	sev		96	CG34401						96	CG14480		96	CG10407
97	CG10936		97	Unr						97	CG43077		97	CG42688
98	scb		98	CG12594						98	CG13747		98	CG12592
99	CG42271		99	RtcB						99	CG15109		99	tok
100	CG8837		100	CG4266									100	Mst84Dd
101	Mhc		101	CR43655									101	Indy
102	vas		102	CG32121									102	cv-d
103	CG8852		103	smp-30									103	Mst87F
104	CG6340		104	osa									104	mRpS35
105	Stlk		105	Spn88Eb									105	NitFhit
106	CG30275		106	l(2)tid									106	CG9016
107	Su(dx)		107	CG8152									107	CG30324
108	CG9932		108	CG10185									108	CG14106
109	ImpL2		109	tth									109	CG8665
110	msn		110	da									110	CG10483
111	gom		111	HGTX									111	UGP
112	Nak		112	Madm									112	CG12896
113	Crtp		113	Unc-115a									113	CG16717
114	Hsp67Ba		114	CR43174									114	CG33191
115	rgn		115	Pp2C1									115	CG13946
116	vig2		116	GABA-B-R3									116	CG4375
117	SNF4Agamma		117	CG4186									117	CG12853
118	aru		118	CG5862									118	janB
119	eIF4H1		119	CG33110									119	CG31226
120	tna		120	CR44087									120	Picot
121	Xrp1		121	Fip1									121	CG1288
122	cora		122	fz2									122	CG13282
123	moody		123	S									123	CR32660
124	eIF5B		124	pdm3									124	CG8813
125	CG30122		125	Asciz									125	Fuca
126	hid		126	sol									126	scpr-C
127	capt		127	CG17141									127	scny
128	CG8105		128	CG14369									128	CG10650
129	bif		129	CG30271									129	CG15695
130	Pep		130	Est-6									130	IM4
131	kto		131	CR45926									131	hpRNA:CR18854
132	CG3735		132	Blimp-1									132	SA-2
133	CG34371		133	CG13405									133	CG31870
134	Cirl		134	x16									134	CG43638
135	Swim		135	tna									135	CG12861
136	CG17124		136	CG16711									136	IntS10
137	bt		137	CR42743									137	CG43935
138	velo		138	mam									138	CG15219
139	kraken		139	Tasp1									139	CG11539
140	Osbp		140	PGRP-LC									140	AOX3
141	Pp2C1		141	CG4557									141	CG10588
142	ATP8B		142	CR45188									142	CG33234
143	pug		143	CG42684									143	Mst84Dc
144	osa		144	uif									144	dj
145	CG5554		145	Nlg3									145	CG14926
146	CG13991		146	vig2									146	CG31751
147	HmgD		147	CG45263									147	unc-104
148	CG1648		148	KrT95D									148	shd
149	Rip11		149	CG7971									149	CG9449
150	CG3760		150	Cpr56F									150	CG42659
151	CAP		151	CG6225									151	CG43816
152	CG3215		152	tai									152	unc-5
153	Hsp60C		153	MED19									153	CG31468
154	CG3483		154	Mp									154	Atg8b
155	olf186-F		155	wcy									155	ocn
156	Hsp60A		156	cad									156	kmg
157	Root		157	Ude									157	CG13245
158	PPP1R15		158	CR45155									158	CG6744
159	CG10527		159	Pura									159	Cyp310a1
160	CG43427		160	CG30122									160	CG31174
161	AhcyL1		161	hfp									161	CG31820
162	CNBP		162	CG14840									162	CG15125
163	Ten-m		163	Dl									163	CG10252
164	CG6470		164	CR44309									164	Tim13
165	Kcmf1		165	CG42271									165	CG42287
166	CG32820		166	pst									166	Prx2540-1
167	CG17754		167	Hrb87F									167	Sod3
168	AOX1		168	CR44822									168	robl62A
169	Act57B		169	CG17360									169	CG7120
170	CG31546		170	MED15									170	CG34168
171	Hsp23		171	Vps13									171	ZC3H3
172	CG14505		172	shn									172	CG17687
173	CG9674		173	Nap1									173	Diap1
174	CG6512		174	lmd									174	CG14997
175	CG12163		175	ken									175	CG31948
176	Akap200		176	Pep									176	CG18449
177	CG13244		177	CG32264									177	CG8517
178	CG2225		178	caz									178	CR32661
179	sta		179	Muc30E									179	Prp3
180	CG34384		180	CG6013									180	CG14838
181	Set2		181	CG7730									181	Rab3-GAP
182	CG10413		182	Oseg1									182	CG13725
183	CG2137		183	CG11138									183	CG1092
184	yps		184	Tusp									184	CG31639
185	CG13784		185	BtbVII									185	CR9284
186	CG30382		186	Nf-YA									186	SA
187	CG18130		187	CG5674									187	CG31740
188	fus		188	CG8105									188	CG17470
189	Ance		189	app									189	CG4691
190	CG31415		190	Blm									190	CG15198
191	betaTub60D		191	CG8273									191	CG12470
192	Nna1		192	eIF5B									192	SCCRO
193	CG6051		193	Ice2									193	CG15577
194	RpL24		194	CG5191									194	CG11106
195	CG2854		195	CG7564									195	CG32371
196	zip		196	lilli									196	CG2211
197	fzr2		197	Bx42									197	Frl
198	GstS1		198	Crtp									198	eIF3g2
			199	CG42795									199	CG8001
			200	CG2202									200	CG32655
			201	CG17754									201	CG14260
			202	wts									202	NLaz
			203	CR32252									203	CR32657
			204	Fib									204	CG17376
			205	Sur-8									205	CG15200
			206	aux									206	CG6614
			207	Ice1									207	CG32591
			208	Kcmf1									208	CG34241
			209	Root									209	CG43755
			210	trio									210	CR31144
			211	gom									211	CG5626
			212	Tlk									212	CG34175
			213	CG15459									213	CG32148
			214	CG46298									214	eIF4H2
			215	CG14200									215	CG31816
			216	PI4KIIIalpha									216	CG11562
			217	Cka									217	CG42697
			218	CG34449									218	Naa30B
			219	CG9682									219	CG30039
			220	CG7379									220	CG11663
			221	CG8312									221	CG43731
			222	Gug									222	CG8336
			223	qkr58E-2									223	CG17344
			224	su(sable)									224	CG11714
			225	CG4119									225	CG7945
			226	CG32572									226	w-cup
			227	r									227	Mst98Ca
			228	CG10543									228	CG43397
			229	hid									229	CG4021
			230	Osbp									230	CR43282
			231	bel									231	CG5693
			232	Ser									232	pre-lola-G
			233	Set2									233	CG18518
			234	CG15556									234	CG42523
			235	CG31678									235	CG9570
			236	yrt									236	CG7768
			237	Impbeta11									237	CG34160
			238	WASp									238	mus201
			239	CG6985									239	CG8701
			240	RhoGAPp190									240	CG43172
			241	Hsp22									241	CR43157
			242	Hsp60A									242	ProtB
			243	Psi									243	CG17377
			244	GCC88									244	CR32652
			245	Ssrp									245	CG13891
			246	CG7857									246	eIF4E4
			247	CR44178									247	CG7335
			248	lig									248	CG32305
			249	Syx17									249	CR32658
			250	CoRest									250	Tango11
			251	Liprin-alpha									251	NaPi-III
			252	CG6420									252	snky
			253	aru									253	CG4546
			254	CNBP									254	CG31178
			255	CG3558									255	CG10089
			256	CG4452									256	Cep89
			257	mRpL2									257	CG7295
			258	CG14971									258	CG43222
			259	Atg2									259	CG31788
			260	CG11630									260	Mst84Db
			261	gukh									261	Acf
			262	CG7650									262	CG12617
			263	CG7492									263	CG7907
			264	mub									264	CG17217
			265	Pgam5-2									265	CG33340
			266	CG10268									266	CG5614
			267	CG4360									267	Tret1-2
			268	CG7860									268	CG32388
			269	CG2658									269	CG31275
			270	salr									270	CR33218
			271	CG32767									271	Rabex-5
			272	CG5612									272	CG15034
			273	ATPsynbeta									273	CG43439
			274	pug									274	Tengl1
			275	enc									275	CG6333
			276	CG11594									276	CG12902
			277	HDAC4									277	CG10317
			278	atk									278	SkpF
			279	CG3760									279	CG8072
			280	CG10764									280	Ran-like
			281	MICAL-like									281	CG5538
			282	Abl									282	COX4L
			283	IA-2									283	CG14763
			284	Ank2									284	CG3528
			285	fs(1)N									285	CG43343
			286	Patj									286	mkg-p
			287	Unc-76									287	CG17237
			288	Socs16D									288	CG9389
			289	CG6659									289	CG8036
			290	Gem3									290	CG18336
			291	CG12054									291	CG32299
			292	dome									292	CG7131
			293	Cerk									293	CG4286
			294	CG14880									294	CG3982
			295	CG6184									295	CG16758
			296	CG9766									296	Fancm
			297	Rip11									297	CG3330
			298	Hrd3									298	CG16782
			299	Nep5									299	CG11373
			300	cic									300	CG10307
			301	nmo									301	CG9582
			302	ab									302	ymp
			303	ft									303	tbrd-2
			304	CR43299									304	CG16739
			305	Rbpn-5									305	Cyt-c-d
			306	CG5554									306	CG32240
			307	armi									307	CG5265
			308	CG6470									308	CG33284
			309	CG32228									309	Zmynd10
			310	C3G									310	CG12689
			311	Dhc98D									311	topi
			312	CG43231									312	CG8560
			313	CG11030									313	goddard
			314	SNF4Agamma									314	Act87E
			315	upd1									315	CG8564
			316	CG6051									316	CG31988
			317	Eip63E									317	eIF4E3
			318	fru									318	CG5793
			319	CG42390									319	CG3517
			320	CG11694									320	CG1999
			321	DAAM									321	CG12679
			322	dod									322	CR42657
			323	Rbfox1									323	CG2100
			324	CG32650									324	CG5139
			325	GSS									325	CG9254
			326	mib1									326	CG32081
			327	CG17139									327	CG9410
			328	EndoA									328	CG18223
			329	Syx18									329	CG8292
			330	E(Pc)									330	CG18869
			331	jvl									331	CG11286
			332	z									332	CG15892
			333	Edc3									333	Rcd7
			334	CG43271									334	CG11068
			335	CG4956									335	CG31787
			336	CG7694									336	CG4669
			337	RanBP3									337	CG10934
			338	CG12605									338	CG12923
			339	kto									339	fan
			340	RhoGAP92B									340	CG1958
			341	pcx									341	CG6209
			342	Txl									342	CG42560
			343	mad2									343	tbrd-1
			344	eIF3a									344	CG9129
			345	CadN									345	CG13898
			346	peb									346	CG32713
			347	CG10077									347	Cdlc2
			348	BTBD9									348	CG17261
			349	CG10565									349	CG18662
			350	Pcyt1									350	CG4073
			351	rib									351	CG5089
			352	CG7974									352	clu
			353	COX5A									353	CG1324
			354	Cpr									354	Pop2
			355	pico									355	CG42855
			356	galla-1									356	CG32488
			357	jim									357	CG2127
			358	CG5062									358	park
			359	Wdr62									359	Tpl94D
			360	aay									360	RpL14
			361	Pzl									361	CG4631
			362	PDZ-GEF									362	CG31642
			363	GstO2									363	CG30376
			364	CG7878									364	CG13872
			365	Gmap									365	CG4960
			366	CG14232									366	CG7634
			367	CG14411									367	tHMG1
			368	Usp1									368	CG13747
			369	CG14395									369	CG4161
			370	JIL-1									370	ms(2)34Fe
			371	CG9705									371	CG13110
			372	Dap160									372	hts
			373	Atx2									373	CG31802
			374	mahe									374	CG31950
			375	cv-c									375	CG2955
			376	CG44252									376	tapas
			377	Pka-R1									377	S-Lap4
			378	ncd									378	Ppi1
			379	dbo									379	alphaTub84D
			380	mei-P26									380	CG8838
			381	Rich									381	RpS27
			382	CG5500									382	CG11726
			383	CG14839									383	Adk1
			384	UQCR-C2									384	kra
			385	hyx									385	CG32164
			386	Nna1									386	PI31
			387	Hipk									387	Dpy-30L2
			388	CG33298									388	CG9010
			389	Hsp23									389	Dnah3
			390	RFeSP									390	CG33017
			391	XNP									391	Pi3K68D
			392	ND-75									392	CG43845
			393	upSET									393	CG3927
			394	CG43143									394	CG4218
			395	HEATR2									395	h-cup
			396	Arpc1									396	CG10202
			397	CG9248									397	CG14718
			398	Csk									398	CG9316
			399	ear									399	eRF1
			400	Usp16-45									400	Cnot4
			401	Neurl4									401	RpL40
			402	CG11294									402	CG31391
			403	Dgk									403	CG15172
			404	Hph									404	CG4983
			405	gw									405	CG13667
			406	Bap111									406	CG6441
			407	Gel									407	soti
			408	Mitofilin									408	CG10859
			409	CG13991									409	Ubi-p63E
			410	Dgp-1									410	CG10164
			411	tamo									411	CG15362
			412	Amun									412	tHMG2
			413	yps									413	Acer
			414	CG10979									414	CG33293
			415	CG8677									415	CG43800
			416	Vps24									416	CG32192
			417	CG6650									417	CG15109
			418	ens									418	CG15657
			419	BOD1									419	Cul1
			420	sra									420	CG16894
			421	CG34384									421	CG32437
			422	Dhc16F									422	Cchl
			423	bif									423	Dic2
			424	CG7772									424	CG10734
			425	CG12147									425	S-Lap2
			426	CG4603									426	CG5048
			427	CG5065									427	CG2871
			428	Sec8									428	CG2267
			429	D1									429	Pof
			430	CG14894									430	CG5043
			431	alpha-Cat									431	betaTub85D
			432	HIP									432	NAT1
			433	CG7218									433	4E-T
			434	fus									434	heph
			435	CG3483									435	CG18418
			436	Taf4									436	CG3222
			437	CG9776									437	CG10576
			438	CG7956
			439	Fmr1
			440	Nep4
			441	HDAC6
			442	CG2017
			443	CG31404
			444	Sec63
			445	Ubqn
			446	ssh
			447	CG2765
			448	ctrip
			449	bor
			450	CG32495
			451	Cyt-c1L
			452	CG12099
			453	CG13989
			454	Cdc37
			455	Clc
			456	Jra
			457	tzn
			458	CG10512
			459	CG13330
			460	twi
			461	LIMK1
			462	lili
			463	CG14011
			464	CG6512
			465	pns
			466	mask
			467	CG31635
			468	CG32392
			469	p47
			470	Poc1
			471	Vha100-3
			472	CG5458
			473	CG14644
			474	CG32473
			475	CG10958
			476	trbd
			477	CG1172
			478	CG43168
			479	loqs
			480	Pdk1
			481	Rab30
			482	Pi4KIIalpha
			483	CG10055
			484	CG2034
			485	sofe
			486	san
			487	Nacalpha
			488	MED26
			489	CG4552
			490	dom
			491	CG5886
			492	Ero1L
			493	Rm62
			494	CG11505
			495	Lk6
			496	CG33981
			497	Hsp60C
			498	Klp10A
			499	CG6752
			500	CG12163
			501	CG17450
			502	Atf-2
			503	Diap2
			504	puf
			505	GlcAT-S
			506	CG8851
			507	CG31546
			508	numb
			509	SPoCk
			510	PCB
			511	CG2652
			512	CG3121
			513	rin
			514	CG17378
			515	stx
			516	milt
			517	laf
			518	Rtf1
			519	CG32165
			520	sub
			521	Droj2
			522	Smurf
			523	Cnx99A
			524	Vha13
			525	Syp
			526	CG6693
			527	cmb
			528	S-Lap5
			529	Mbs
			530	Nedd4
			531	CG17196
			532	xmas-1
			533	Hrb27C
			534	Sbf
			535	DnaJ-1
			536	orb2
			537	CG31525
			538	CG8635
			539	l(2)41Ab
			540	Nup160
			541	CycT
			542	CG18130
			543	CG43783
			544	CG5103
			545	corolla
			546	Calx
			547	fray
			548	CG6664
			549	eIF4G2
			550	Snx3
			551	CG7182
			552	CG4198
			553	Plap

### Sheet: up77_down16_withTPM
	Upregulated in aub null, ago2 null, and dKO (n=77)	TPM aubHET_a2HET_rep1	TPM aubHET_a2HET_rep2	TPM aubNU_a2HET_rep1	TPM aubNU_a2HET_rep2	TPM aubHET_a2NU_rep1	TPM aubHET_a2NU_rep2	TPM aubNU_a2NU_rep1	TPM aubNU_a2NU_rep2
1	CG13116	0.177482	0.0914635	5.44801	4.29167	1.44104	2.24527	1.60758	2.18866
2	E5	0.084141	0.216805	1.22096	1.32249	1.50297	1.75864	2.38163	2.23084
3	Col4a1	2.18659	1.73129	8.22731	16.9125	10.7541	10.5454	21.2482	25.8929
4	CG11122	1.90193	1.53806	3.05381	5.50999	8.60024	7.30672	8.89511	7.55039
5	vkg	1.68855	1.25928	6.11409	12.0168	6.97015	6.44842	14.0043	15.1346
6	nej	1.49611	1.49003	3.21489	5.16915	6.62423	6.42914	7.84147	7.89118
7	CG42342	0.439339	0.32344	1.05085	1.73013	1.39968	1.42228	2.61502	2.27547
8	nocte	1.43051	0.891492	3.39776	5.09813	4.14171	3.90666	6.84577	7.087
9	CG17032	2.6239	4.08804	10.0126	9.44344	10.3054	11.2101	15.9594	13.1686
10	HERC2	2.97822	2.58978	3.96292	6.86252	9.13208	8.76742	10.2556	10.1672
11	en	4.15672	3.82286	8.42305	9.62606	11.423	11.9944	14.9877	17.3888
12	Ing3	12.6646	15.5356	20.5542	32.7846	40.1219	39.3167	39.9379	38.0379
13	nvy	3.46694	2.94271	5.74789	10.3867	9.43828	8.63721	15.5857	14.4921
14	SRm160	4.53072	4.02643	7.68913	10.4805	11.0109	11.5956	9.68365	12.4285
15	nkd	3.24503	3.39911	5.53168	6.37549	8.66796	8.7497	14.7361	13.8536
16	CG6340	12.7655	12.2236	17.6297	24.845	32.6953	32.4759	27.2079	31.0652
17	wmd	34.4175	34.173	56.8377	72.6689	86.4294	90.7672	137.587	134.671
18	snRNP-U1-70K	5.39034	6.21114	10.1745	14.7917	14.9821	14.5577	17.4518	19.4188
19	osa	6.2524	6.23826	8.76331	9.86448	16.5027	14.4154	15.9019	14.2809
20	l(2)tid	68.4	80.2773	107.544	176.399	183.72	182.986	230.327	219.169
21	Madm	5.43631	5.70052	9.23409	12.2024	12.8963	14.0406	13.5143	12.3876
22	Pp2C1	36.6533	33.0433	43.9334	60.4629	86.5299	81.0223	87.4154	84.2888
23	fz2	2.06886	2.26869	3.77275	4.31917	4.8961	5.25301	6.31897	6.12597
24	tna	51.9562	47.8393	63.9578	97.1916	114.984	109.145	138.881	128.337
25	mam	2.3856	2.09567	4.15719	4.62459	5.17609	4.81674	6.42767	5.94575
26	CG42684	2.61889	2.2891	3.80127	4.9677	5.38981	5.43611	6.33888	5.70589
27	vig2	57.8542	64.9742	91.5557	108.605	134.857	132.16	111.281	110.462
28	tai	2.14377	2.32541	3.5559	4.49505	4.60914	4.90619	7.55314	6.9141
29	Pura	7.43845	7.72989	13.1943	13.9353	15.9592	15.8118	19.2619	19.3448
30	CG30122	22.6515	20.341	28.0862	40.8582	44.4031	45.5661	41.7598	40.34
31	CG42271	6.46325	5.54496	9.79684	11.0111	12.5628	12.4424	12.7645	14.0386
32	Pep	33.4137	33.3511	46.2554	58.1816	65.4575	71.6849	51.8052	57.4106
33	caz	7.34123	10.107	14.8337	19.3066	18.4474	17.2126	18.5044	18.6346
34	CG8105	34.708	35.3036	47.1253	63.9083	69.5431	72.0429	67.964	71.8494
35	eIF5B	103.647	83.6247	130.764	170.396	195.965	179.8	225.118	214.487
36	Bx42	6.76147	7.27521	11.6112	15.4515	12.87	14.7534	15.8996	15.5765
37	Crtp	151.056	133.577	207.091	261.376	280.844	279.458	321.633	304.17
38	CG17754	21.6975	22.8751	29.6467	33.8188	43.8373	43.3085	45.2846	38.9746
39	Kcmf1	62.3333	66.4926	82.7463	101.147	122.675	126.824	124.815	125.743
40	Root	46.565	41.721	57.1421	71.5394	87.8005	83.1863	95.7278	87.3375
41	gom	130.681	116.82	172.811	237.245	243.271	235.007	293.452	314.841
42	CG15459	140.156	157.416	237.596	351.898	281.463	291.321	361.31	340.23
43	CG14200	4.38637	4.11405	6.89134	8.28642	8.25069	8.11851	7.67291	7.5728
44	hid	10.4427	11.908	16.914	18.6967	20.9503	21.1908	35.822	37.2902
45	Osbp	32.1308	30.6519	44.7316	49.6477	57.9934	60.4416	60.5898	58.8749
46	bel	145.559	141.031	210.192	288.816	269.002	270.698	348.828	329.492
47	Set2	21.0381	21.1617	26.5187	31.0299	39.4587	39.8368	37.0422	37.7321
48	Hsp60A	156.697	159.315	207.615	252.561	296.368	287.61	290.594	290.184
49	Ssrp	10.4693	9.72606	22.418	28.0279	18.9668	18.2153	24.4325	28.236
50	aru	15.1597	16.1322	22.1282	28.6993	26.7915	30.3598	29.8388	26.7474
51	CNBP	99.5567	105.618	133.408	164.076	182.699	191.441	192.202	197.231
52	CG5612	45.9105	43.167	79.8779	75.4904	77.0216	82.892	133.472	89.4888
53	pug	12.2588	14.5116	20.7542	19.1624	23.4604	24.4316	26.4233	26.2494
54	CG3760	81.8223	77.2376	104.006	131.101	140.436	143.094	161.336	156.383
55	CG10764	12.2357	14.4513	25.557	23.1744	24.73	22.6452	45.0087	40.8626
56	IA-2	2.11499	2.04531	4.37185	5.05109	3.7407	3.60003	6.09986	5.23776
57	Rip11	24.1262	23.2101	30.2867	39.7716	43.3403	39.3431	46.9385	42.66
58	CG5554	146.632	158.44	202.754	251.328	263.856	263.906	267.922	264.048
59	CG6470	147.488	143.904	182.777	234.964	259.594	242.823	262.653	255.606
60	SNF4Agamma	5.11518	4.80398	7.1724	8.96612	8.31847	8.64935	9.63555	9.74187
61	CG6051	47.259	46.7432	56.9423	65.9526	79.936	80.724	83.4656	87.3563
62	kto	8.71382	9.31245	12.1486	15.9766	15.1755	15.1048	17.093	17.4422
63	Gmap	6.91217	7.00371	11.5814	12.6328	11.6753	11.253	12.9055	11.3532
64	Nna1	105.214	107.516	127.17	151.885	176.996	167.539	181.216	180.412
65	Hsp23	210.359	217.853	312.136	288.52	351.598	340.5	545.172	566.015
66	CG13991	79.0442	69.6181	96.374	125.04	121.078	113.123	139.629	134.008
67	yps	172.845	167.939	208.902	252.159	260.947	274.185	318.823	304.648
68	ens	8.15563	8.22834	14.2755	16.7875	12.7946	12.8462	15.4902	16.0994
69	CG34384	9.25458	9.80259	13.0914	13.0242	14.116	15.5799	18.6017	17.2463
70	bif	5.71464	5.54654	7.94532	9.70468	8.49285	9.01871	9.14511	9.01434
71	fus	13.8437	14.9755	18.803	19.5223	22.4539	21.8191	25.5777	23.9759
72	CG3483	202.465	211.834	277.827	326.787	315.469	321.149	354.899	337.991
73	CG6512	153.989	159.793	201.421	233.533	233.872	234.858	243.282	232.449
74	Hsp60C	1069.3	1033.97	1354.48	1716.63	1560.82	1496.08	1579.4	1533.26
75	CG12163	62.2972	66.0885	85.1941	92.0616	90.3323	95.7387	101.686	97.1074
76	CG31546	267.285	278.524	346.926	419.966	401.578	387.811	470.374	442.342
77	CG18130	111.859	116.036	137.783	168.534	156.142	161.847	185.594	182.653
	Downregulated in aub null, ago2 null, and dKO (n=16)	TPM aubHET_a2HET_rep1	TPM aubHET_a2HET_rep2	TPM aubNU_a2HET_rep1	TPM aubNU_a2HET_rep2	TPM aubHET_a2NU_rep1	TPM aubHET_a2NU_rep2	TPM aubNU_a2NU_rep1	TPM aubNU_a2NU_rep2
1	Cpr66Cb	5.88617	7.81323	0.995494	0.431311	0	0.294324	0	0.219959
2	CR43939	149.899	130.361	91.0242	89.2517	46.843	46.6839	40.1075	39.726
3	ana	51.287	51.5212	24.1203	20.9588	24.5409	27.1938	27.9499	21.883
4	Cyp6a23	10.2911	10.7635	5.4889	4.29045	4.50026	6.3017	4.36218	2.87571
5	CG8665	31.5069	30.4676	16.0582	15.6066	20.2145	19.9176	12.2162	15.432
6	CG12896	70.4293	80.4022	7.16815	8.52793	48.2089	49.5663	8.10518	10.1262
7	unc-104	4.29434	4.18652	1.60605	2.08752	3.28303	2.73945	1.99245	1.59689
8	CG4021	226.492	250.601	170.092	174.261	188.705	194.777	125.651	127.048
9	mus201	19.8436	21.1279	12.2606	13.3622	16.8335	16.5086	9.18643	9.36458
10	ProtB	985.692	1025.69	614.771	625.041	829.104	814.432	575.793	602.493
11	CG31788	2701.11	2579.16	1806.58	1781.83	2220.12	2144.59	1512.34	1392.57
12	CG8560	100.048	103.94	81.1318	76.9196	83.9942	92.1232	74.4841	69.5968
13	CG5139	344.85	313.668	236.697	242.384	289.455	286.169	214.252	237.475
14	CG13747	581.966	592.863	496.718	463.715	549.469	508.786	448.287	474.881
15	CG15362	246.518	250.119	126.001	129.31	228.241	239.415	146.082	144.89
16	CG15109	781.9	821.101	639.35	686.895	745.293	771.903	581.913	616.817
