## Supplementary material for "A pathway to produce non-coding piRNAs from endogenous protein-coding regions supports Drosophila spermatogenesis": Table S4

### Sheet: Sheet1
Purpose
Construction	Vector	Plasmid construct	Oligo ID	Sequence (5' to 3')	Note
UASP cyp40 transgene
	pUASp-K10-attB	pUASp-mTurbo-FLAG-cyp40-wt	Ti833-UASp-miniTurbo-F	ATCTGGATCCTCTAGcaaaATGATCCCGCTGCTGAACGCTAAACAGATTC	833-834
	XbaI digestion	OR	Ti834-miniTurbo-R	ACCGCCTCCACCGCCCTTTTCGGCAGACCGCAGACTG
		pUASp-mTurbo-FLAG-cyp40-RKAA	Ti835-FLAG-Cyp40-F	GGCGGTGGAGGCGGTGATTACAAGGATGACGATGACA	835-836
			Ti836-Cyp40-R1	CGAGGTCGACTCTAGCTAGGCAAAAAGATTTTTAAGG
		pUASp-mTurbo-FLAG-cyp40-deltaTPR	Ti484-Cy40PPiase-R	CGAGGTCGACTCTAGCTAAATGCCCGTGAGAAGTTCCACC	835-484
		pUASp-mTurbo-FLAG-aub	Ti953-FLAG-Aub-F	GGCGGTGGAGGCGGTGATTACAAGGATGACGATGACAAGGGTGGAGGCGGTGGCAATTTACCACCAAACCCTGTAAT	953-894
			Ti894-Aub-UASp-R1	CGAGGTCGACTCTAGTTACAAAAAGTACAATTGATTC
qPCR		Gene transcript to measure	Oligo ID	Sequence (5' to 3')
		rp49	I8 rp49 Fw	CCGCTTCAAGGGACAGTATCTG
			I9 rp49 Rv	ATCTCGCCGCAGTAAACGC
		nejire	Ti1059-nej-F5	CCACAGGTGCTATGCTGCTA
			Ti1060-nej-R5	TTTGATTTGGGTTTGCGATT
		ssrp	Ti1027-Ssrp-Fw	GAGGTGATGGGCAAAGTGAT
			Ti1028-Ssrp-Rv	CGCTCCAGGGGATACAGATA
		CG12717/pira	Ti920-CG12717-qPCR-F1	CCGTTTACCCCAACAATAAAAA
			Ti921-CG12717-qPCR-R1	TGCAAAGTTAACTGGATGGTTG
		ATPsynbeta	Lai-ATPsynB-qRT-F1	GCAATTGTCTCGTAGCCATG
			Lai-ATPsynB-qRT-R1	GTACCATCCATGGCGATAGT
		vas	TI310-Vasa-qPCR-F1	GTCCAACGATGCAATTGAGA
			TI311-Vasa-qPCR-R1	TCAGCGCTCGTAAAATGTTG
