## Supplementary material for "A pathway to produce non-coding piRNAs from endogenous protein-coding regions supports Drosophila spermatogenesis": Table S5

### Sheet: Sheet1
GSE PRJNA	GSM	SRA SRR	Source studies	Tissues	Sequenced RNA	Brief description (Sample name)	Treatment	Used in which figure	Uploaded file name	Uploaded file name 2 (paired library)	Detailed condition	Reference DOI
PRJNA870252		SRR21098310	This study	Adult fly testes	Total sRNA	Cyp40_het_rep1_sRNAseq	Size fractionation	Figure 1	Cy40_KO_TM6_Rep1.fastq.gz		Heterozygous of cyp40 [KO/TM6C] testis Rep1
PRJNA870252		SRR21098309	This study	Adult fly testes	Total sRNA	Cyp40_het_rep2_sRNAseq	Size fractionation	Figure 1	Cy40_KO_TM6_Rep2.fastq.gz		Heterozygous of cyp40 [KO/TM6C] testis Rep2
GSE22067	GSM548582	SRR060643	Rozhkov et al., 2010 & Rozhkov et al., 2011	Adult fly testes	Total sRNA	A2_testes_total		Figure 1				DOI: 10.1261/rna.2217810
GSE22067	GSM548584	SRR060645	Rozhkov et al., 2010 & Rozhkov et al., 2011	Adult fly testes	Total sRNA	yw67c23(2)_testes_total		Figure 1				DOI: 10.1261/rna.2217810
GSE22067	GSM548589	SRR060650	Rozhkov et al., 2010 & Rozhkov et al., 2011	Adult fly testes	Total sRNA	A1_testes_total		Figure 1				DOI: 10.1261/rna.2217810
GSE22067	GSM548591	SRR060652	Rozhkov et al., 2010 & Rozhkov et al., 2011	Adult fly testes	Total sRNA	hs-Penelope_testes_total		Figure 1				DOI: 10.1261/rna.2217810
PRJNA285464	GSM1700920	SRR2046463	Quénerch’Du et al., 2016	Adult fly testes	Total sRNA	y w small RNA-Seq		Figure 1				DOI: 10.1261/rna.055996.116
PRJNA285464	GSM1700916	SRR2046459	Quénerch’Du et al., 2016	Adult fly testes	Total sRNA	bam mutant small RNA-Seq		Figure 1				DOI: 10.1261/rna.055996.116
PRJNA285464	GSM1700917	SRR2046460	Quénerch’Du et al., 2016	Adult fly testes	Total sRNA	bgcn mutant small RNA-Seq		Figure 1				DOI: 10.1261/rna.055996.116
PRJNA285464	GSM1700918	SRR2046461	Quénerch’Du et al., 2016	Adult fly testes	Total sRNA	can mutant small RNA-Seq		Figure 1				DOI: 10.1261/rna.055996.116
PRJNA285464	GSM1700919	SRR2046462	Quénerch’Du et al., 2016	Adult fly testes	Total sRNA	sa mutants small RNA-Seq		Figure 1				DOI: 10.1261/rna.055996.116
PRJNA285464	GSM1700923	SRR2549642	Quénerch’Du et al., 2016	Adult fly testes	Total sRNA	aub/CyO small RNA-Seq		Figure 1				DOI: 10.1261/rna.055996.116
PRJNA285464	GSM1700924	SRR2549643	Quénerch’Du et al., 2016	Adult fly testes	Total sRNA	aub (N11/HN2) mutants small RNA-Seq		Figure 1				DOI: 10.1261/rna.055996.116
PRJNA285464	GSM1700921	SRR2549640	Quénerch’Du et al., 2016	Adult fly testes	Total sRNA	ago3/TM6 small RNA-Seq		Figure 1				DOI: 10.1261/rna.055996.116
PRJNA285464	GSM1700922	SRR2549641	Quénerch’Du et al., 2016	Adult fly testes	Total sRNA	ago3 (t2/t3) mutants small RNA-Seq		Figure 1				DOI: 10.1261/rna.055996.116
PRJNA646006		SRR12213370	Chen et al., 2021b	Adult fly testes	Total sRNA	Dmel_testis_smRNA-seq_rhi_ctrl2		Figure 1				doi.org/10.1371/journal.pgen.1009591
PRJNA646006		SRR12213371	Chen et al., 2021b	Adult fly testes	Total sRNA	Dmel_testis_smRNA-seq_rhi_ctrl1		Figure 1				doi.org/10.1371/journal.pgen.1009591
PRJNA646006		SRR12213368	Chen et al., 2021b	Adult fly testes	Total sRNA	Dmel_testis_smRNA-seq_rhi_mut2		Figure 1				doi.org/10.1371/journal.pgen.1009591
PRJNA646006		SRR12213369	Chen et al., 2021b	Adult fly testes	Total sRNA	Dmel_testis_smRNA-seq_rhi_mut1		Figure 1				doi.org/10.1371/journal.pgen.1009591
PRJNA719671		SRR14141125	Chen et al., 2021a	Adult fly testes	Testis degradome	degradome-seq for RNA >200nt bearing 5' monophosphate		Figure 5				doi: 10.1101/gad.345041.120
PRJNA719671		SRR14141126	Chen et al., 2021a	Adult fly testes	Testis degradome	degradome-seq for RNA >200nt bearing 5' monophosphate		Figure 5				doi: 10.1101/gad.345041.120
PRJNA284269	GSM1689826	SRR2031991	Gonzalez et al., 2015	Adult fly testes	Piwi-bound sRNA			Figure 1				doi.org/10.1016/j.celrep.2015.06.004
PRJNA870252		SRR21197992	This study	Adult fly testes	Piwi-bound sRNA	Cyp40_het_GFP-PIWI-IP_sRNAseq	GFP-Piwi-IP	Figure 1	GFP-Piwi-IP_Cyp40KOTM6_R1.fastq.gz		GFP-PIWI-IP using anti-GFP antibody from testes cyp40 [KO/TM6C]
PRJNA870252		SRR21098296	This study	Adult fly testes	Aub-bound sRNA	Cyp40_het_rep1_AubIP_sRNAseq	Aub-IP	Figure 1 & 2 & 4	AubIP_Cyp40KOTM6c_S1_R1.fastq.gz		Aub-IP using anti-Aub antibody from testes cyp40 [KO/TM6C]
PRJNA870252		SRR21098295	This study	Adult fly testes	Aub-bound sRNA	Cyp40_null_rep1_AubIP_sRNAseq	Aub-IP	Figure 4	AubIP_Cyp40KODf669_S2_R1.fastq.gz		Aub-IP using anti-Aub antibody from testes cyp40 [KO/Df]
PRJNA870252		SRR21098284	This study	Adult fly testes	Aub-bound sRNA	Cyp40_het_rep2_GFPAubIP_sRNAseq	GFP-Aub-IP	Figure 1 & 2 & 4	GFPAubIP_Cyp40KOTM6c_S3_R1.fastq.gz		GFP-Aub-IP using anti-GFP antibody from testes cyp40 [KO/TM6C]
PRJNA870252		SRR21098283	This study	Adult fly testes	Aub-bound sRNA	Cyp40_null_rep2_GFPAubIP_sRNAseq	GFP-Aub-IP	Figure 4	GFPAubIP_Cyp40KODf669_S4_R1.fastq.gz		GFP-Aub-IP using anti-GFP antibody from testes cyp40 [KO/Df]
PRJNA870252		SRR21098282	This study	Adult fly testes	Aub-bound sRNA	yw_rep1_AubIP_sRNAseq	Aub-IP	Figure 4	AubIP_yw_R1.fastq.gz		Aub-IP using anti-Aub antibody from testes yw
PRJNA870252		SRR21098281	This study	Adult fly testes	Aub-bound sRNA	yw_rep2_AubIP_sRNAseq	Aub-IP	Figure 4	AubIP_yw_2_R1.fastq.gz		Aub-IP using anti-Aub antibody from testes yw
PRJNA870252		SRR21098280	This study	Adult fly testes	Aub-bound sRNA	ago2_null_rep1_AubIP_sRNAseq	Aub-IP	Figure 4	AubIP_Ago2_454Df_R1.fastq.gz		Aub-IP using anti-Aub antibody from testes ago2[454/Df]
PRJNA870252		SRR21098279	This study	Adult fly testes	Aub-bound sRNA	ago2_null_rep2_AubIP_sRNAseq	Aub-IP	Figure 4	AubIP_Ago2_454Df_2_R1.fastq.gz		Aub-IP using anti-Aub antibody from testes ago2[454/Df]
PRJNA870252		SRR21098278	This study	Adult fly testes	Aub-bound sRNA	dcr2_null_rep1_AubIP_sRNAseq	Aub-IP	Figure 4	AubIP_Dcr2_811811_1_R1.fastq.gz		Aub-IP using anti-Aub antibody from testes dcr2[L811fsX/L811fsX]
PRJNA870252		SRR21098277	This study	Adult fly testes	Aub-bound sRNA	dcr2_null_rep2_AubIP_sRNAseq	Aub-IP	Figure 4	AubIP_Dcr2_811811_2_R1.fastq.gz		Aub-IP using anti-Aub antibody from testes dcr2[L811fsX/L811fsX]
PRJNA870252		SRR21098294	This study	Adult fly testes	Transcriptome (RiboZero treated)	Cyp40_het_rep1_RNAseq	RiboZero	Figure 1	3FA2_Cyp40_KO_TM3_R1.RNA1-2.fastq.gz		Heterozygous of cyp40 [KO/TM6C] testis Rep1, RiboZero
PRJNA870252		SRR21098293	This study	Adult fly testes	Transcriptome (oligo dT enriched)	Cyp40_het_rep2_RNAseq	oligo dT	Figure 1	3FA2_Cyp40_KO_TM3_RNA1_Rep2_R1.fq.gz	3FA2_Cyp40_KO_TM3_RNA1_Rep2_R2.fq.gz	Heterozygous of cyp40 [KO/TM6C] testis Rep2, oligo dT enrich
PRJNA870252		SRR21098292	This study	Adult fly testes	Transcriptome (oligo dT enriched)	aub_het_ago2_het_rep1_RNAseq	oligo dT	Figure 5	aubHET_a2HET_1_1.fq.gz	aubHET_a2HET_1_2.fq.gz	Heterozygous of aub [mix of N11/Cyo and HN2/Cyo] and heterozygous of ago2 [mix of 454/TM6 and Df/TM6] testis Rep1
PRJNA870252		SRR21098291	This study	Adult fly testes	Transcriptome (oligo dT enriched)	aub_het_ago2_het_rep2_RNAseq	oligo dT	Figure 5	aubHET_a2HET_2_1.fq.gz	aubHET_a2HET_2_2.fq.gz	Heterozygous of aub [mix of N11/Cyo and HN2/Cyo] and heterozygous of ago2 [mix of 454/TM6 and Df/TM6] testis Rep2
PRJNA870252		SRR21098290	This study	Adult fly testes	Transcriptome (oligo dT enriched)	aub_null_ago2_het_rep1_RNAseq	oligo dT	Figure 5	aubNU_a2HET_1_1.fq.gz	aubNU_a2HET_1_2.fq.gz	aub mutant [N11/HN2] and heterozygous of ago2 [mix of 454/TM6 and Df/TM6] testis Rep1
PRJNA870252		SRR21098289	This study	Adult fly testes	Transcriptome (oligo dT enriched)	aub_null_ago2_het_rep2_RNAseq	oligo dT	Figure 5	aubNU_a2HET_2_1.fq.gz	aubNU_a2HET_2_2.fq.gz	aub mutant [N11/HN2] and heterozygous of ago2 [mix of 454/TM6 and Df/TM6] testis Rep2
PRJNA870252		SRR21098288	This study	Adult fly testes	Transcriptome (oligo dT enriched)	aub_het_ago2_null_rep1_RNAseq	oligo dT	Figure 5	aubHET_a2NU_1_1.fq.gz	aubHET_a2NU_1_2.fq.gz	Heterozygous of aub [mix of N11/Cyo and HN2/Cyo] and ago2 mutant [454/Df] testis Rep1
PRJNA870252		SRR21098287	This study	Adult fly testes	Transcriptome (oligo dT enriched)	aub_het_ago2_null_rep2_RNAseq	oligo dT	Figure 5	aubHET_a2NU_2_1.fq.gz	aubHET_a2NU_2_2.fq.gz	Heterozygous of aub [mix of N11/Cyo and HN2/Cyo] and ago2 mutant [454/Df] testis Rep2
PRJNA870252		SRR21098286	This study	Adult fly testes	Transcriptome (oligo dT enriched)	aub_null_ago2_null_rep1_RNAseq	oligo dT	Figure 5	aubNU_a2NU_1_1.fq.gz	aubNU_a2NU_1_2.fq.gz	aub mutant [N11/HN2] and ago2 mutant [454/Df] testis Rep1
PRJNA870252		SRR21098285	This study	Adult fly testes	Transcriptome (oligo dT enriched)	aub_null_ago2_null_rep2_RNAseq	oligo dT	Figure 5	aubNU_a2NU_2_1.fq.gz	aubNU_a2NU_2_2.fq.gz	aub mutant [N11/HN2] and ago2 mutant [454/Df] testis Rep2
GSE PRJNA	GSM	SRA SRR	Source	Tissues	Sequenced RNA	Brief description (Sample name)	Treatment		Uploaded file name	Uploaded file name 2 (paired library)	Detailed condition	Reference DOI
GSE22067	GSM548583	SRR060644	Rozhkov et al., 2010 & Rozhkov et al., 2011	Adult fly ovaries	Total sRNA	A2_ovaries_total		Figure 1				DOI: 10.1261/rna.2217810
GSE22067	GSM548585	SRR060646	Rozhkov et al., 2010 & Rozhkov et al., 2011	Adult fly ovaries	Total sRNA	yw67c23(2)_ovaries_total		Figure 1				DOI: 10.1261/rna.2217810
GSE22067	GSM548592	SRR060653	Rozhkov et al., 2010 & Rozhkov et al., 2011	Adult fly ovaries	Total sRNA	hs-Penelope_ ovaries_total		Figure 1				DOI: 10.1261/rna.2217810
PRJNA326755	GSM2212863	SRR371540	Hayashi et al., 2016 & Mondal et al., 2018	Adult fly ovaries	Aub-bound sRNA	w1118_AubIP		Figure 2				DOI: 10.1038/nature20162
PRJNA655907	GSM4714990	SRR12412723	Vrettos et al., 2021	Adult fly ovaries	Aub-bound sRNA	dme_Aub_IP_w_ov_1		Figure 2				DOI: 10.26508/lsa.202000912
GSE71371	GSM1833176	SRR2129960	Yu et al., 2015	Adult fly ovaries	mRNA	Asterix_het_rep1_RNAseq		Figure 2				DOI: 10.1126/science.aab0700
GSE71371	GSM1833180	SRR2129964	Yu et al., 2015	Adult fly ovaries	mRNA	CG9754_het_rep1_RNAseq		Figure 2				DOI: 10.1126/science.aab0700
